# Peptidome and Metabolome profiling of the fermented milk products revealed accumulation of bioactive compounds during two weeks of cold storage

**DOI:** 10.1101/2025.07.11.664382

**Authors:** Elena Kovalenko, Maxim Sheludchenko, Olesya Shoshina, Vera Odintsova, Stanislav Koshechkin, Olesya Volokh

**Affiliations:** Health&Nutrition LLC, Moscow region, Krasnogorsk city district, Russia; Nobias Technologies LLC, Moscow, Russia

**Author notes:** Corresponding author: Maxim Sheludchenko, Moscow region, Krasnogorsk city district, Riga-Land Business Centre, building 4, H&N office, Russia. All work was funded by Health&Nutrition LLC.

**Keywords:** peptidome, fermented milk, kefir, metabolome, lipidome

## Abstract

This study assessed the metabolome and peptidome profiles of various fermented milk products produced using different starter cultures. Milk fermentation involves a set of macromolecular decomposition reactions performed by microorganisms under controlled conditions. Biotransformation of fats, proteins, and carbohydrates shapes the metabolome profile of each fermented product. Many of these microbe-generated molecules exhibit biological activities that can affect human health. The resulting profile is unique for every fermented product and depends on technology, raw materials, and starter culture composition. We used four non-targeted metabolomic methods to assess semi-quantified concentrations of four types of molecules in the final products: peptides; amino acids; long-, medium-, and short-chain fatty acids; mono- and disaccharides and their derivatives. Ultra-performance liquid chromatography-mass spectrometry (UPLC-MS/MS) was performed on the peptidome. For all other fractions, we used gas chromatography–mass spectrometry (GC-MS), with a method adapted to specific metabolite conditions. Metabolome and peptidome of four groups of 15 dairy cow milk products including yogurt (Y), fermented milk (FM), kefir made with commercial cultures (K) and kefir made with grains (KG) was performed on days 7 and 14 of shelf life at 4°C, and milk (M) was used as a control. Peptides, amino acids, fatty acids, mono- and disaccharides, and their low molecular weight derivatives were evaluated. In total, 348 peptides, 37 amino acids, 25 fatty acids, and 23 mono- and disaccharides were identified in the products. Among them, 41 functional peptides, branch-chained amino acids (BCAA), orotic acid (vitamin B13), d-phenyllactic acid, 5-phenylvaleric acid and myo-inositol (vitamin B8) accumulated in fermented products during storage.
