## Supplementary material for "Peptidome and Metabolome profiling of the fermented milk products revealed accumulation of bioactive compounds during two weeks of cold storage": full list of peptides

### Sheet: peptides_all
PeptideSequence	K0.1_D7	K0.1_D14	K1.0_D7	K1.0_D14	Y_D7	Y_D14	FM_D7	FM_D14	KG1.0_D7	KG1.0_D14	KG2.5_D7	KG2.5_D14	M1.2	M2.5	M3.2	ProteinName
VFGKEKVN	4.35693	1.34018	1.47629	0.550624	3.51786	2.48794	0.885169	0.111465	8.74063	1.09012	7.05763	22.0949	0.00243022	0.00219004	0.00223974	sp|P02662|CASA1_BOVIN
LLRFFVAPFPE	2.46492	0.773714	3.19154	1.56063	0	0	0.0363522	0.0423863	9.67409	6.767	2.75052	11.1515	0	0	0	sp|P02662|CASA1_BOVIN
RPKHPIKHQGLPQ	7.07844	5.09362	9.40533	0.759147	15.1218	6.09359	8.5895	0.544924	5.47827	0.27791	1.82749	6.50904	0.0792281	1.60443	0.151509	sp|P02662|CASA1_BOVIN
VAPFPEVFGKE	5.61258	6.17388	7.1925	13.9187	1.1384	1.01351	5.75517	4.97848	4.287	7.17577	7.34414	5.87006	0.0204137	0.074534	0.0634816	sp|P02662|CASA1_BOVIN
YKVPQLEIVPN	0.365805	0.357231	0.421373	0.500646	0.08794	0.104604	0.367194	0.417496	5.61721	10.6934	4.4265	5.01215	0.0232168	0.067431	0.0512155	sp|P02662|CASA1_BOVIN
GKEKVNEL	0.0739486	0.0388467	0.0818824	0.0338128	1.05687	1.08496	1.33579	0.0520343	1.3076	0.0480048	0	4.89883	0	0	0	sp|P02662|CASA1_BOVIN
VFGKEKVNEL	7.58514	4.98158	5.87013	4.86337	0	0	5.62679	5.45937	2.73711	5.01466	9.64952	4.82176	0.00670375	0.00315925	0	sp|P02662|CASA1_BOVIN
NENLLRF	6.63695	6.33485	6.47091	7.15773	0.115546	0.139407	8.39946	7.60575	2.70235	4.74103	3.11112	4.52565	0.096563	0.0801908	0	sp|P02662|CASA1_BOVIN
RFFVAPFPE	15.162	15.5053	7.66392	7.37293	1.66951	1.32574	1.32147	1.66249	3.37346	4.64362	7.35494	4.24903	0	0	0	sp|P02662|CASA1_BOVIN
NLLRFF	0.336182	0.155074	1.47316	0.656663	0	0	0.393394	0.0670104	2.08279	2.74088	3.44602	4.08659	0	0	0	sp|P02662|CASA1_BOVIN
EDIKQM	0.517925	0.174437	0.0618786	0.162807	0.397753	0.145935	0.601408	0	1.68786	0.117711	1.70299	3.7932	0	0	0	sp|P02662|CASA1_BOVIN
RPKHPIKHQGLPQEVL	1.13819	5.24891	5.07141	5.81474	0.488422	0.343378	2.24636	0.996524	2.35341	2.34505	9.11291	3.5079	0.154687	0.243548	0.252168	sp|P02662|CASA1_BOVIN
QKEPMIGVN	4.66341	5.81067	4.66164	3.13867	0.965192	1.01878	2.81537	1.83554	8.08663	3.54197	9.41501	3.3229	0	0	0	sp|P02662|CASA1_BOVIN
ENLLRF	1.94319	1.98702	3.09884	3.29464	0.338566	0.45685	10.8663	9.96244	1.96847	3.72001	2.24856	2.95772	0	0.0261672	0	sp|P02662|CASA1_BOVIN
QLLRLKK	1.11511	0	0.542563	0	0	0	0.20911	0.0054215	2.0046	0.0296311	0	2.95404	0	0	0	sp|P02662|CASA1_BOVIN
DIKQMEAE	6.02525	2.6745	1.27438	0.766512	0.495669	0.538424	0.959922	0.209616	1.42247	3.99982	3.41977	2.64144	0	0	0	sp|P02662|CASA1_BOVIN
RYLGYLE	2.0102	1.71516	1.38657	0.653275	0.0198539	0.0125752	0.0916469	0.0768721	2.44077	1.10385	2.52754	2.60187	0	0	0	sp|P02662|CASA1_BOVIN
RPKHPIKHQGLPQEVLNEN	0.495169	1.2103	1.91137	2.75357	0.0572239	0.0132934	0.24668	0.188566	2.72983	5.14623	7.34169	2.48867	0.893923	1.51057	1.72718	sp|P02662|CASA1_BOVIN
KTTMPLW	2.98706	4.05961	1.79861	2.84029	3.26505	3.24163	9.56779	7.08545	1.77614	2.9447	3.70105	2.48792	0.0424365	0.657059	0.335103	sp|P02662|CASA1_BOVIN
RPKHPIKHQGLPQEVLN	0.669874	1.21963	1.89398	2.44689	2.50116	1.05255	8.66022	3.47293	0.58961	1.47337	4.6704	2.16337	0.302263	0.292427	0.893542	sp|P02662|CASA1_BOVIN
QLLRLK	1.05259	1.07426	0.621696	0.118129	1.10132	0.520813	0.947488	0.423197	1.97501	0.104009	0	2.10559	0	0	0	sp|P02662|CASA1_BOVIN
HIQKEDVPS	1.89963	0.620545	0.334528	0.125806	0.0938114	0.0836704	0.563087	0.0203009	0.139151	0.273484	1.29885	1.92987	0.0128435	0.32515	0.0339956	sp|P02662|CASA1_BOVIN
VAPFPEVFGK	0.551897	0.612748	0.594472	0.627509	1.78879	1.80946	2.40686	1.70034	1.41723	2.09122	1.93811	1.75554	0.24724	0.651778	0.502804	sp|P02662|CASA1_BOVIN
QKEPMIGVNQEL	2.18955	2.19806	1.61233	1.67898	12.2419	8.64677	3.236	6.11455	1.55486	1.98452	3.91898	1.68238	0	0	0	sp|P02662|CASA1_BOVIN
EDIKQME	1.70401	2.953	0.627985	0.192561	3.06406	3.28306	0.0646657	0.0346412	1.35289	2.08287	2.43913	1.43301	0	0	0	sp|P02662|CASA1_BOVIN
RPKHPIKHQGLPQE	0.149224	0.995176	1.83206	0.28466	0.466018	1.49689	0.610873	0.0490368	1.11061	0.102232	1.17415	1.38687	0.129558	0.730238	0.394029	sp|P02662|CASA1_BOVIN
QKEPM(Oxidation)IGVN	1.15385	1.24797	0.728952	0.812979	0.182048	0.231195	0.337854	0.266964	0.132672	1.90067	1.41485	1.37764	0	0	0	sp|P02662|CASA1_BOVIN
DIKQME	0.30631	0.196765	0	0.0561313	0.662836	0.461487	0.114922	0.0228683	0.701984	0.0725481	1.58726	1.32987	0	0	0	sp|P02662|CASA1_BOVIN
RPKHPIKHQGLPQEVLNE	0.109702	0.254759	1.13828	1.23249	0.0289915	0.0121743	0.366479	0.413834	1.14202	4.21138	4.16771	1.3177	0.0692445	0.137251	0.274806	sp|P02662|CASA1_BOVIN
SEKTTMPLW	1.78196	1.80011	0.997019	1.0856	0.716432	0.569871	0.688321	0.774247	0.777609	1.62918	2.53966	1.25359	1.62824	8.05894	3.36017	sp|P02662|CASA1_BOVIN
ERYLGYLE	1.29335	1.06336	0.675104	0.633041	0.0510977	0.064564	0.566728	0.566557	0.899941	1.20812	1.5353	1.18982	0	0	0	sp|P02662|CASA1_BOVIN
QLLRLKKYK	0.766007	1.24733	1.50897	0.302119	0.0585159	0.0366266	1.61102	0.0498767	0.628794	0	1.64477	1.15409	0.00127101	0	0	sp|P02662|CASA1_BOVIN
VAPFPEVFGKEKVN	0.303656	0.245243	1.59621	1.43208	1.72017	1.30162	1.2533	1.12539	0.533304	1.16729	1.07857	1.06264	0.0133079	0.0164231	0	sp|P02662|CASA1_BOVIN
FGKEKVN	0.276553	0.097645	0.128511	0.0420734	0.271563	0.231619	0.0436106	0	0.340707	0.0369013	0.622171	1.00649	0	0	0	sp|P02662|CASA1_BOVIN
HSMKEGIHAQ	0.591788	0.221586	0.337262	0.0268379	0.215966	0.205291	3.43145	0.568609	0.309063	0.0189291	0	0.910799	0	0	0	sp|P02662|CASA1_BOVIN
NSEKTTMPLW	1.45875	1.33855	0.752981	0.491794	1.11409	1.44191	1.03328	0.934831	0.567617	0.706198	1.485	0.889474	0	0.0654161	0.0894466	sp|P02662|CASA1_BOVIN
NENLLRFF	2.01641	1.9965	1.79807	1.60102	0.178773	0.325431	0.582991	0.595054	0.478429	0.789983	0.96386	0.798345	0.0108195	0.0160727	0.0157517	sp|P02662|CASA1_BOVIN
KVPQLEIVPN	3.7804	3.20914	2.86291	3.23511	0.102061	0.125032	0.56286	0.530541	0.432158	0.770314	0.6808	0.768436	0	0.0220728	0	sp|P02662|CASA1_BOVIN
KHIQKEDVPSE	0.650668	0.19581	0.560599	0.0246275	0.0694589	0.0702787	0.0170794	0	0.569822	0.0293359	0	0.753707	0	0	0	sp|P02662|CASA1_BOVIN
IKQMEAE	0.0509569	0	0	0	0.027797	0.011541	0.0592364	0	0.491064	0.0282496	0	0.751053	0	0	0	sp|P02662|CASA1_BOVIN
EDIKQMEAE	2.97602	1.88704	1.08669	0.754319	1.27021	2.14594	0.797778	0.121079	0.400143	1.35791	1.5122	0.732341	0	0	0	sp|P02662|CASA1_BOVIN
QKEPMIGVNQELAY	0.867324	0	0.404378	0.456871	2.17298	3.12544	1.70579	1.23758	0	0	1.92818	0.699415	0	0	0	sp|P02662|CASA1_BOVIN
LLRFFVAPFPEVF	0.762334	0	0.478583	0	0	0	0.00386595	0	0.483591	0.248124	0.801361	0.689151	0	0	0	sp|P02662|CASA1_BOVIN
FVAPFPEVFGKE	3.32728	4.45069	2.75565	4.32787	0.161174	0.182838	1.8645	1.68962	0.725393	1.09686	1.46448	0.66624	0	0	0.0111243	sp|P02662|CASA1_BOVIN
HIQKEDVPSE	0.25032	0.38361	0.370983	0.127419	0.31222	0.294879	0.0647663	0	0.260252	0.0797563	0	0.63202	0.00831124	0	0.0367668	sp|P02662|CASA1_BOVIN
RYLGYLEQL	0.445365	0.280878	0.573851	0.335335	0	0.00456202	0.0109274	0	0.422589	0.551812	0.712875	0.627969	0	0	0	sp|P02662|CASA1_BOVIN
AQQKEPM	0.126223	0.140744	0	0.00717632	0.153445	0	0	0	0.39259	0.00486102	0	0.58561	0	0	0	sp|P02662|CASA1_BOVIN
QLLRLKKYKVPQLEIVPN	0.168619	0.0947363	0.21239	0.233651	0	0	0.0186841	0.0126296	0.410571	0.447812	0.712822	0.583544	0	0	0	sp|P02662|CASA1_BOVIN
VAPFPEVFGKEKVNEL	0.248986	0.268645	0.712782	0.664841	0.0717004	0.0475137	1.50439	0.940136	0.46432	0.718517	0.759681	0.560922	0	0.0364317	0.0138885	sp|P02662|CASA1_BOVIN
QKEPMIGVNQE	0.202066	0.20919	0.548777	0.362606	0	0	0.0558514	0.0419467	0.366766	0.643147	1.53733	0.529102	0	0	0	sp|P02662|CASA1_BOVIN
FVAPFPEVFGKEKVN	0.1063	0.107437	0.374214	0.405631	0.459928	0.308097	2.10355	1.24019	0.547305	0.949382	0.532944	0.518651	0	0.00865781	0	sp|P02662|CASA1_BOVIN
ERYLGYLEQL	0.416864	0.290929	0.548484	0.388507	0	0	0.0102229	0.00588829	0.294593	0.351903	0.820866	0.502851	0	0	0	sp|P02662|CASA1_BOVIN
DVPSERYL	0.731371	0.473441	0.681585	0.311766	1.02004	1.5846	2.0859	1.50653	0.477723	0.524397	0.668814	0.490143	0.010173	0.0116308	0	sp|P02662|CASA1_BOVIN
QKHIQKEDVPSE	2.33916	0.982606	0.412842	0.0488333	0.00820437	0	0.0378604	0	0.581304	0.0298194	0	0.486685	0	0	0	sp|P02662|CASA1_BOVIN
LFRQFYQL	0.29611	0.234983	0.351592	0.216767	0	0	0.0350871	0.0198372	0.238692	0.350509	0	0.482704	0	0	0	sp|P02662|CASA1_BOVIN
EKVNEL	0.0482003	0.0308764	0	0	0	0.0317667	0	0	0	0	0	0.480577	0	0	0	sp|P02662|CASA1_BOVIN
FVAPFPE	0.390273	0.443957	0.893404	0.558097	0.157655	0	0.0785935	0	0.246909	0.472312	0	0.452602	0	0	0	sp|P02662|CASA1_BOVIN
KEPM(Oxidation)IGVN	0	0	0	0	0	0	0	0	0	0	0	0.434127	0	0	0	sp|P02662|CASA1_BOVIN
EDIKQM(Oxidation)	0.017928	0.0239522	0	0.0132248	0.00944296	0.00451929	0.0825222	0	0.765748	0	0	0.424065	0	0	0	sp|P02662|CASA1_BOVIN
RLKKYKVPQL	0.152582	0.503174	0.206023	0.114058	0.0718673	0.0661594	0.815918	0.305193	0.0715585	0.0924934	0	0.420506	0	0	0	sp|P02662|CASA1_BOVIN
LRLKKYKVPQL	0.0804215	0.106395	0.292455	0.141786	0.0383238	0.0195004	0.072832	0.0647471	0.26287	0.341664	0	0.417454	0	0	0	sp|P02662|CASA1_BOVIN
PFPEVFGKE	0.285306	0.315819	0.708545	0.748356	0.0479816	0.0450372	0.381739	0.326087	0.29042	0.488845	0	0.412316	0	0	0	sp|P02662|CASA1_BOVIN
IVPNSVEQK	0.2615	0.318121	0.0656457	0.0209998	0.0389538	0.0332663	0.153654	0.0443509	0.263737	0.021447	0	0.405702	0	0	0	sp|P02662|CASA1_BOVIN
LRLKKYKVPQLEIVPN	0.179919	0.208871	0.539903	0.31357	0	0	0	0	0.323116	0.421763	0	0.400353	0	0	0	sp|P02662|CASA1_BOVIN
EERLHSM	0.0153476	0	0	0	0	0	0	0	0.154963	0.0240394	0	0.400169	0.00232755	0	0.00475967	sp|P02662|CASA1_BOVIN
SM(Oxidation)KEGIHAQ	0.00915168	0.0246534	0	0.00202977	0.121098	0.32147	0.0340346	0.0181605	0.0494481	0.0110807	0	0.393836	0	0	0	sp|P02662|CASA1_BOVIN
RFFVAPFPEVF	2.60815	1.83895	0.478369	0.204248	1.08318	1.18789	1.07597	0.992229	0.314838	0.406899	0.477045	0.382658	0	0	0	sp|P02662|CASA1_BOVIN
QLLRLKKY	0.402525	1.11174	0.666617	0.440303	0.0162894	0	1.31742	0.248098	0.191258	0.0223991	0	0.360107	0.00458468	0	0.00371499	sp|P02662|CASA1_BOVIN
LLRFFVAPFPEVFGKE	0.17663	0.0283837	0.0816173	0.0188059	0	0	0.000905783	0	0.186992	0.216229	0	0.348917	0	0	0	sp|P02662|CASA1_BOVIN
LLRFFVAPFPEVFGKEKVN	0.0340936	0.00998546	0.12892	0	0.00579361	0.0171704	0.0282802	0.0336272	0.202746	0.243461	0	0.34389	0	0	0.00493602	sp|P02662|CASA1_BOVIN
KYKVPQLEIVPN	0.223549	0.237562	0.239678	0.389711	0.06006	0.0701574	0.136387	0.111347	0.269531	0.297561	0	0.336396	0.0119443	0	0.0314646	sp|P02662|CASA1_BOVIN
DVPSERYLG	0.423103	0.338533	0.442954	0.351136	0.0796608	0.0792539	0.144074	0.135665	0.283359	0.495756	0.535295	0.32474	0.0137099	0.0283549	0.0174972	sp|P02662|CASA1_BOVIN
QAMEDIKQM	0.18695	0.168687	1.18249	0.869675	0	0	0.490127	0.259979	0.352926	0.395397	1.11688	0.324113	0	0	0	sp|P02662|CASA1_BOVIN
APSFSDIPNPIGSENSE	0.999246	0.962231	0.234472	0.320382	0.314689	0.368381	2.40246	2.64186	0.191874	0.330029	1.14982	0.303711	0	0	0	sp|P02662|CASA1_BOVIN
ERYLGYL	0.458751	0.383874	0.251545	0.249001	0.00775661	0.00654938	0.0343041	0.0369736	0.196305	0.292337	0	0.302976	0	0	0	sp|P02662|CASA1_BOVIN
KKISQRYQKF	0	0	2.49305	0	0.0444927	0.0284646	0.286305	0.0301807	3.28626	0.233131	3.03253	3.80281	0	0	0	sp|P02663|CASA2_BOVIN
ALPQYLKTVY	0.810528	0.773764	1.28471	0.782608	0	0	1.25996	1.23874	1.67968	2.56666	3.18757	2.53766	0	0.0149953	0	sp|P02663|CASA2_BOVIN
TKVIPYVRYL	0.813265	0.960879	1.6371	1.71489	0.731993	0.581898	2.12839	1.3575	1.36562	2.10327	1.92563	1.94482	2.59845	1.62447	3.42052	sp|P02663|CASA2_BOVIN
VFTKKTKLTEE	0.975237	1.02419	1.15892	0.218267	0.481481	0.272852	7.28959	0.3879	0.906121	0.222651	2.62529	1.73076	0	0	0	sp|P02663|CASA2_BOVIN
YLKTVY	0	0	0	0.226913	0.0940735	0.104701	0.676452	0.385987	1.25639	1.5672	0	1.65153	0	0	0	sp|P02663|CASA2_BOVIN
EKNRLNFL	0.114951	0.0744758	0.139594	0.168763	0.0396922	0.04098	0.538716	0.506797	0.778965	0.647568	1.65976	1.62294	0	0	0	sp|P02663|CASA2_BOVIN
FLKKISQ	0.436212	0	0	0	0.15577	0.122927	0.135161	0	0.983968	0.135814	0.549018	1.61537	0	0.00472594	0	sp|P02663|CASA2_BOVIN
IQPKTKVIPY	0.597065	0.945964	1.59168	1.51573	0	0	1.07646	0.783944	0.920832	1.74557	1.29724	1.46541	0.00839739	0.0220766	0	sp|P02663|CASA2_BOVIN
KNRLNFL	0.0536154	0.0813801	0.129227	0.131037	0.017891	0.0190943	0.922762	0.501109	1.04642	1.45782	0.705561	1.20485	0.00442402	0	0	sp|P02663|CASA2_BOVIN
KAMKPWIQPK	0.827718	1.49786	1.31936	0.487382	0.655482	0.60114	0.555554	0	0.932128	0.070979	1.68522	1.2044	0.0020804	0.0390762	0.0238218	sp|P02663|CASA2_BOVIN
TKKTKLTEEEKNRLN	0	0.469347	1.7869	0.119057	0.323599	0.166006	0.538303	0.028592	1.32075	0.0600069	0.719239	1.18586	0	0.00151247	0	sp|P02663|CASA2_BOVIN
TKLTEEEKNRLN	0.695829	1.93337	2.04681	0	0.333514	0.358988	0.928953	0	0.770797	0.191041	1.16268	1.09139	0.00288509	0.11681	0.0136195	sp|P02663|CASA2_BOVIN
QKFALPQ	0.274263	0.320515	0.412751	0.444313	0.331401	0.195375	0	0	1.28246	1.4563	0.518163	1.02916	0	0	0	sp|P02663|CASA2_BOVIN
YLKTVYQHQ	0.265404	0.399118	0.926352	0.639961	0.243618	0.267289	0.194686	0	0.547776	0.172151	2.76784	1.02832	0.00237173	0.0182551	0.00759201	sp|P02663|CASA2_BOVIN
FLKKIS	0.13163	0.020487	0	0	0.362557	0.302951	0.444705	0	0	0.0655415	0	0.941206	0	0	0	sp|P02663|CASA2_BOVIN
QGPIVLNPWDQVKR	0.952243	0.811921	1.05401	1.03789	0.0328341	0.0284468	0.101026	0.0622056	0.60766	1.16812	1.29532	0.932175	0	0	0	sp|P02663|CASA2_BOVIN
FLKKISQRYQK	0.0171833	0	0.144529	0.0620318	0	0	0.101271	0.0103434	0.311789	0.382804	0.530956	0.905126	0	0	0	sp|P02663|CASA2_BOVIN
NAVPITPTLN	1.50534	1.09867	0.877351	1.03779	0.121847	0.121708	0.0470199	0.06882	0.753351	1.23327	1.77325	0.902096	0.0152179	0.0412521	0	sp|P02663|CASA2_BOVIN
YQKFPQYLQ	0.424194	0.612014	0.7058	0.657687	0.0174835	0.01807	0.123349	0.125093	0.718411	1.03467	1.09645	0.85699	0	0	0	sp|P02663|CASA2_BOVIN
FLKKISQRY	0.169033	0.310735	0	0.536802	0.215753	0.172229	0.347963	0.0445095	0.40332	0.133407	1.06922	0.850438	0	0.00140931	0	sp|P02663|CASA2_BOVIN
YLKTVYQH	0.0928496	0.143044	0.127333	0.0950989	0.0114403	0.0146279	0.0204777	0.0197622	0.219561	0.0668477	0.845941	0.83443	0	0.00497251	0	sp|P02663|CASA2_BOVIN
FALPQYLKT	0	0	0	0.370695	0	0	0	0	0.701582	1.2394	0.778718	0.824011	0.00790479	0.0287918	0	sp|P02663|CASA2_BOVIN
NSKKTVDME	0.0224154	0.0540468	0.019573	0.00704722	0.0708417	0.156239	0.0101887	0	0.179141	0.0174309	0	0.790217	0	0	0	sp|P02663|CASA2_BOVIN
NAVPITPTLNRE	0.37296	0.301072	0.557295	0.554641	1.43907	1.6851	0.333661	0.214062	0.886963	0.881496	1.7367	0.777783	0.00675058	0.00503036	0	sp|P02663|CASA2_BOVIN
AVPITPTLNRE	0.279748	0.0980141	0.348822	0.332238	1.10642	1.66724	1.26899	1.0277	0.66113	0.601639	1.07386	0.744586	0	0	0	sp|P02663|CASA2_BOVIN
KAMKPWIQPKTKVIPYVRYL	0.0329819	0.0252562	0.213183	0.0686254	0.0377738	0.0204888	0.0422173	0	0.443574	0.594843	0.618572	0.724695	0.0242855	0.0889994	0.0695047	sp|P02663|CASA2_BOVIN
ALPQYLKT	0.103506	0.0764831	0.451309	0.703161	0.0305963	0.0324547	3.81418	3.4204	0.863167	0.0274798	0.97456	0.706796	0.0373171	0	0	sp|P02663|CASA2_BOVIN
YQKFPQ	0.329412	0.295381	0.0671175	0.025076	0.0159255	0	0.160022	0.0898641	0.48181	0.0282115	0.685836	0.679269	0.00494034	0.020259	0.00987995	sp|P02663|CASA2_BOVIN
TKLTEEEKNRLNFLKKISQRYQKFALPQ	0	0	0	0	0	0	0.0147097	0	0.474454	0.501048	1.32032	0.672404	0	0.0129572	0	sp|P02663|CASA2_BOVIN
IQPKTKVIPYVRYL	0.320122	0.308258	0.770009	0.679791	0.018245	0	4.35764	3.04763	1.30844	0.904926	1.62994	0.670097	0.0453085	0.0715971	0.0106902	sp|P02663|CASA2_BOVIN
QHQKAMKPW	0.115102	0.011621	0.0859579	0.0199145	0	0	0.849617	0.0286885	0.21933	0.0638391	1.14865	0.637362	0	0	0	sp|P02663|CASA2_BOVIN
KTKLTEEEKNRLN	1.01031	0	2.13868	0	0	0	0.589806	0.0177949	1.20605	0	0.945817	0.635932	0.00180703	0.0586374	0.006608	sp|P02663|CASA2_BOVIN
KVIPYVRYL	0.399207	0.321076	0.344095	0.175742	0.549641	0.514095	0.429609	0.275305	0.410565	0.627131	0.586329	0.6244	0.579663	0.335467	0.63362	sp|P02663|CASA2_BOVIN
VVRNANEEE	0.00938693	0.0375113	0.00862025	0.00660028	0.00755326	0.0212233	0	0	0.323847	0.00329251	0	0.560113	0	0	0	sp|P02663|CASA2_BOVIN
EKNRLNFLKK	0.0260809	0.104437	0	0.0695295	0	0	0.484476	0.00695204	0.227858	0	0	0.498218	0	0	0	sp|P02663|CASA2_BOVIN
KAMKPWIQPKT	0.208995	0.387077	0.628655	0.525914	0.407307	0.296931	0.17867	0.230142	0.277026	0.0885892	0	0.495505	0	0	0	sp|P02663|CASA2_BOVIN
KFALPQ	0.163272	0.14107	0.0978146	0.115322	0.0712421	0.0543751	0.234751	0.156338	0.497247	0.605225	0	0.49036	0	0	0	sp|P02663|CASA2_BOVIN
FLKKISQRYQKF	0.119088	0.115709	0.291937	0.296335	0	0	0.227372	0.144345	0.22085	0.204625	0	0.445694	0	0	0	sp|P02663|CASA2_BOVIN
QEKNM(Oxidation)AINPSKE	0	0	0	0	0	0	0	0	0.209624	0.054189	0	0.422192	0	0	0	sp|P02663|CASA2_BOVIN
FLKKISQRYQ	0.222639	0.340882	0.333024	0.331039	0.156812	0.124916	0.393919	0.22824	0.27658	0.197888	0	0.410791	0.00285192	0	0.0100549	sp|P02663|CASA2_BOVIN
KISQRYQKF	0.146446	0	0.753503	0	0	0	2.87444	0.133228	0.368168	0.0645576	1.04393	0.401233	0.00194878	0.0174706	0.00593715	sp|P02663|CASA2_BOVIN
EKNRLNFLK	0	0.0269319	0.0755822	0.0679054	0.0420981	0	3.03037	3.55861	0.405048	0.280877	0	0.371155	0	0	0	sp|P02663|CASA2_BOVIN
QGPIVLNPWDQVK	0.268569	0.228635	0.29526	0.300113	0	0	0.382789	0.0209332	0.336918	0.491354	0.730539	0.361668	0	0	0	sp|P02663|CASA2_BOVIN
QKFALPQYL	0	0.0141925	0.0648569	0.0618426	0.0326928	0.0378729	0.00921201	0	0.275343	0	0	0.36038	0	0	0	sp|P02663|CASA2_BOVIN
RYQKFALPQ	0.108499	0.0954584	0.0369642	0	0	0.0204568	0.0964821	0.0701288	0.367435	0.53276	0.462514	0.340036	0	0	0	sp|P02663|CASA2_BOVIN
AVPITPTLNREQL	0	0.0100684	0.242195	0.334984	0	0.00776283	0.559854	0.458813	0.152244	0.317184	0	0.329612	0	0	0	sp|P02663|CASA2_BOVIN
QKAMKPWIQPK	0.211983	0.358262	0.406385	0.252404	0.00900102	0	0.128058	0	0.387869	0	0	0.326496	0.00290967	0	0	sp|P02663|CASA2_BOVIN
QHQKAMKPWIQPKTKVIPYVRYL	0	0.018957	0	0	0.0559232	0.0268128	0.378764	0.196028	0.269834	0.439803	0.459481	0.323193	0.019673	0.0166893	0	sp|P02663|CASA2_BOVIN
YLYQGPIVLNPWDQVKR	0.460469	0.552104	0.505563	0.471108	0.0450354	0.0349732	0.0747843	0.0516567	0.322974	0.334206	1.22014	0.314027	0.00398541	0.00149885	0.0137432	sp|P02663|CASA2_BOVIN
DKIHPF	14.3017	17.7196	9.79925	0.214678	17.9109	26.8452	5.16852	3.78441	15.1908	0.185919	52.0797	53.3258	0.0276916	0.0437544	0	sp|P02666|CASB_BOVIN
SITRIN	0.911649	0.601256	0.729392	0.18073	0.0957775	0.104201	0.276248	0	8.36094	0.0397677	4.15028	34.5363	0.00212665	0.0146716	0.00373229	sp|P02666|CASB_BOVIN
QSKVLPVPQ	40.3429	17.4004	33.7457	27.273	7.93158	10.119	5.23452	4.3556	21.4577	40.3539	31.5615	31.5722	0.0184511	0.0085886	0	sp|P02666|CASB_BOVIN
RDMPIQAF	8.97965	13.684	18.1597	30.6664	1.22037	1.4932	5.86668	6.28812	6.91003	14.9753	12.7379	20.3601	0.00583577	0.0220149	0	sp|P02666|CASB_BOVIN
KVLPVPQ	22.9583	40.5868	57.9363	26.6954	6.97793	7.42784	4.74847	4.44989	14.2347	27.7494	45.9248	19.3749	0.0129777	0.058761	0	sp|P02666|CASB_BOVIN
KAVPYPQ	45.1903	34.3449	17.1836	6.54471	11.7114	10.3257	6.84293	2.28404	9.13619	2.85523	75.7276	18.4408	0.0102708	0.0418427	0.00935421	sp|P02666|CASB_BOVIN
SQSKVLPVPQ	14.1968	14.034	20.9305	23.4438	11.7992	23.2023	10.8387	10.5334	10.9743	16.4844	20.6417	15.78	0.042243	0.0729262	0.0212325	sp|P02666|CASB_BOVIN
ELQDKIHPF	8.19854	9.09297	15.8777	21.0949	2.17336	2.63808	3.04487	3.49991	14.8287	13.3409	32.1946	15.6362	0.0272357	0.0689536	0	sp|P02666|CASB_BOVIN
RELEEL	37.3707	15.5719	9.90545	16.3457	1.35038	1.50335	4.20006	0.585051	6.37642	22.0941	30.5421	11.097	0.178471	0.230564	0	sp|P02666|CASB_BOVIN
QDKIHPFAQT	0	0	12.1121	0	0	0	2.98591	3.37824	0	12.9294	20.6565	10.6348	0	0	0	sp|P02666|CASB_BOVIN
RDMPIQAFLLY	9.73705	13.8802	5.77624	8.61626	0.123239	0.130271	2.51277	3.09987	7.93913	7.46791	13.563	10.0695	0	0	0	sp|P02666|CASB_BOVIN
GVSKVKEAMAPKHK	0.342849	0.167722	8.37051	0.194228	0.983763	0.608479	3.27896	0.172358	5.65951	0.206185	4.54064	9.13687	0.00474013	0.10661	0.0043629	sp|P02666|CASB_BOVIN
QEPVLGPVRGPFPIIV	9.13563	11.6388	16.5056	4.1215	1.46276	0.669019	3.36132	1.60479	8.57896	23.5445	16.0919	8.95195	0.548702	0.436388	0.02753	sp|P02666|CASB_BOVIN
RINKKIEKF	8.2412	0.279573	19.9262	1.15361	0.215053	0.117203	3.43468	0.550918	4.95688	0.522991	1.90199	8.08295	0.00803457	0.0148765	0.00456087	sp|P02666|CASB_BOVIN
SLSQSKVLPVPQ	21.5004	25.5192	11.9141	15.359	7.76252	18.3294	6.69526	7.05514	4.02244	10.422	15.3699	7.88676	0.0411145	0.0562052	0	sp|P02666|CASB_BOVIN
RDMPIQAFLL	10.1932	21.0262	6.39584	6.65296	0.589819	0.632453	7.70067	8.24649	5.72314	6.83497	13.1936	7.27626	0	0	0	sp|P02666|CASB_BOVIN
GVSKVKEAMAPK	2.62788	1.08886	17.2922	1.89037	0.751335	0.502829	4.26693	0.126776	2.09344	0.336436	4.53014	5.92663	0.00838865	0.139333	0.0131294	sp|P02666|CASB_BOVIN
DKIHPFAQTQ	12.5257	11.3521	6.27185	8.11894	13.6863	19.9545	2.98571	3.37814	2.58542	6.56781	13.725	5.41685	0.024112	0.0265123	0.0256748	sp|P02666|CASB_BOVIN
KVLPVPQKAVPYPQ	1.22668	0.829646	5.57182	6.24639	0	0.0294968	0.917249	1.18707	5.42383	5.63817	8.6928	5.29591	0	0.0115482	0	sp|P02666|CASB_BOVIN
EMPFPKYPVEPF	2.27883	2.99676	3.6835	4.35974	0.115333	0.165742	0.196769	0.299265	3.72407	4.83984	9.88312	4.64325	0	0.0345028	0.027399	sp|P02666|CASB_BOVIN
RDM(Oxidation)PIQAFLLY	3.95881	4.51656	4.16181	3.40568	0.0162476	0.0293687	0.293443	0.561268	2.87621	3.84586	6.60676	4.48362	0	0	0	sp|P02666|CASB_BOVIN
MAPKHKEMPFPKYPVEPF	2.37632	3.11568	4.86969	1.91671	0.839545	0.503364	0.840769	0.439927	1.73751	1.26639	3.99235	4.39731	0.00562666	0.0109192	0	sp|P02666|CASB_BOVIN
SITRINKKIE	5.76346	5.28256	9.11863	0.465152	1.2267	1.01762	2.32733	0.120518	2.03385	0.266785	3.5219	4.09336	0	0	0	sp|P02666|CASB_BOVIN
GPVRGPFPIIV	20.8644	44.2375	24.9326	26.3799	97.6593	92.6145	46.2923	36.2122	3.14833	6.62255	6.07642	4.03611	0.963117	0.435675	0.838075	sp|P02666|CASB_BOVIN
LHLPLPLLQSW	5.16902	1.27053	5.98044	4.65064	0.803356	0.798647	0.0795762	0.273655	2.78843	2.82128	4.42449	4.0338	0	0.00115647	0	sp|P02666|CASB_BOVIN
DKIHPFAQTQS	1.95726	1.56737	2.79368	2.23742	0.36977	0.231358	0.490467	0.532039	2.47262	4.44459	6.899	3.91801	0	0.0556164	0.0581228	sp|P02666|CASB_BOVIN
PFPKYPVEPF	2.66245	0.0707882	0.162469	0.0831741	0	0	3.6227	0.0589447	2.71239	0	0	3.72483	0	0	0	sp|P02666|CASB_BOVIN
ELNVPGEIVE	0.634991	0.761355	4.73273	3.74078	0.111908	0.136715	0.438779	0.401957	2.56702	4.23456	7.64658	3.49568	0	0	0	sp|P02666|CASB_BOVIN
LHLPLPLLQ	4.11093	13.2433	8.39492	9.29588	0.920342	0.566117	1.2335	1.62577	3.3118	3.57316	6.43544	3.34891	0	0	0.0113976	sp|P02666|CASB_BOVIN
YQEPVLGPVRGPFPIIV	5.11093	6.81877	8.64827	3.72482	3.92912	3.52304	1.76746	2.92753	3.00433	3.80521	7.59297	3.10631	0.512296	0.791662	0.199011	sp|P02666|CASB_BOVIN
HKEMPFPKYPVEPF	6.28156	2.89747	13.2304	6.22455	1.01861	0.79104	1.0949	0.737688	1.78622	2.92658	10.5386	3.07702	0.0307788	0.116744	0.034444	sp|P02666|CASB_BOVIN
LNVPGEIVE	1.23041	1.49594	3.25617	3.14761	2.13869	2.68907	0.954139	1.15598	1.95746	3.64921	3.75222	2.93562	0	0	0	sp|P02666|CASB_BOVIN
RDM(Oxidation)PIQAFLL	0.0687695	2.86517	1.47359	1.90136	0.146255	0	1.69542	1.18034	1.62863	1.82759	2.60292	2.80849	0	0	0	sp|P02666|CASB_BOVIN
MHQPHQPLPPTVMFPPQ	0.857097	0.881956	1.12022	1.49171	0.397148	1.0386	0.0571562	0.0440037	0.923523	2.07916	7.20735	2.74018	0	0.0387938	0	sp|P02666|CASB_BOVIN
RINKKIEKFQ	0.0570048	1.1963	8.80328	0.641058	1.68275	1.05885	14.5549	1.16844	1.15542	0.0900728	1.34312	2.61044	0.00322036	0	0.00321122	sp|P02666|CASB_BOVIN
SITRINKKIEKF	1.14512	3.5028	7.96957	8.61563	0	0	0.199996	0.102442	1.62652	1.16509	4.29239	2.59675	0.00143798	0	0.00858649	sp|P02666|CASB_BOVIN
RDMPIQAFL	16.4225	19.7791	11.1051	10.6606	2.87429	2.848	4.02647	4.33473	2.21189	3.73369	3.89176	2.55189	0	0	0	sp|P02666|CASB_BOVIN
HKEMPFPKYPVEPFTES	1.62856	1.07017	2.24125	2.59033	0.115625	0.0904406	0.133981	0.119776	2.05106	2.74746	4.03466	2.38807	0.110519	0.162806	0.0434591	sp|P02666|CASB_BOVIN
RDMPIQA	3.10552	3.1764	14.8568	16.9779	1.65703	1.70454	0.8616	0.609006	4.59639	4.5042	2.60674	2.18431	0	0	0	sp|P02666|CASB_BOVIN
SLPQNIPPL	14.1384	12.484	14.5303	9.75373	0.52914	0.539464	0.0650972	0	2.24457	2.61006	4.71086	2.17185	0	0	0	sp|P02666|CASB_BOVIN
GVSKVKEAMAPKH	1.6622	0.956318	2.468	0.187338	0.374717	0.229018	0.74981	0.0348303	1.69874	0.0717586	1.38004	1.77575	0.00244684	0.0253591	0.00719707	sp|P02666|CASB_BOVIN
NLHLPLPLLQSW	6.53151	4.30917	3.35044	7.95811	9.46165	1.99455	0.213473	0.36882	1.64377	2.05085	2.75621	1.6909	0	0	0	sp|P02666|CASB_BOVIN
GVSKVKEAMAPKHKEMPFPKYPVEPFTE	1.35189	2.29137	1.85106	2.48047	0.305325	0.166609	0.0621566	0.0481619	1.55408	1.41282	1.16655	1.61468	0	0.00221998	0	sp|P02666|CASB_BOVIN
VMFPPQSVL	16.0147	8.74652	5.77838	9.20235	7.5031	9.76518	0.365474	0.486492	1.01362	1.69635	5.32051	1.38581	0	0	0	sp|P02666|CASB_BOVIN
QEPVLGPVRGPFP	0.986951	1.02902	8.06364	8.68737	0.155188	0.125603	0.0773387	0.111958	1.51922	1.10007	2.33838	1.37657	0.0154807	0.123852	0.143809	sp|P02666|CASB_BOVIN
NLHLPLPLLQ	10.0109	13.3925	3.59701	4.04655	2.90161	2.35326	0.512118	0.986078	0.903925	1.05836	0	1.32489	0	0	0	sp|P02666|CASB_BOVIN
LEELNVPGEIVE	0	0	14.5347	0	0	0	0.354841	1.77791	0	1.55642	0	1.31168	0	0	0	sp|P02666|CASB_BOVIN
KIEKFQSE	0.245137	0.0473453	0.0294204	0	0	0.0112628	0.213505	0.0220527	0.65252	0.079442	0.480157	1.29059	0.00542037	0.0083371	0.0136766	sp|P02666|CASB_BOVIN
KIHPFAQTQ	2.32821	1.71323	0.646959	0.214513	9.15154	7.07354	2.83062	0.322458	2.40476	0.376217	4.57549	1.25865	0.00834011	0.0283603	0.0176	sp|P02666|CASB_BOVIN
HKEMPFPKYPVEPFTE	2.17374	1.86363	0.684418	2.04893	0.415811	0.275926	0.0907924	0.0626648	0.822719	1.40654	2.02044	1.24917	0.0313059	0.0439453	0.032921	sp|P02666|CASB_BOVIN
PQNIPPLTQTPVVVPPFL	0	0	9.97799	2.8364	0	0	0	0	1.0194	1.63572	1.04912	1.21092	0	0	0	sp|P02666|CASB_BOVIN
MHQPHQPLPPT	11.4637	15.3316	8.28964	13.0885	13.1848	16.606	0.106411	0.0844997	0.815463	0.171692	2.14364	1.12434	0	0	0	sp|P02666|CASB_BOVIN
ELQDKIHPFAQTQ	1.93681	1.73466	1.36351	0.8499	0.0543884	0.0345093	2.31363	2.16327	1.23599	1.15971	3.67516	1.11576	0.0045121	0.0257762	0.0359532	sp|P02666|CASB_BOVIN
NIPPLTQTPV	14.0394	12.3399	8.28996	9.08546	0.911615	0.710998	1.9923	1.60887	0.734795	1.19933	1.99077	1.09531	0	0	0	sp|P02666|CASB_BOVIN
SLVYPFPGPIPN	5.1549	6.08725	3.9203	5.50906	0.794878	0.793686	0.38827	0.544878	1.14767	1.16125	2.45844	1.06893	0	0.012552	0.00436003	sp|P02666|CASB_BOVIN
EMPFPKYPVEPFTES	1.1655	1.20153	0.778698	2.7056	0	0	0.0109927	0	1.27396	1.71671	6.41728	1.03704	0	0	0	sp|P02666|CASB_BOVIN
LHLPLPLLQSWMHQPHQPLPPTVMFPPQ	0.170995	0.171291	1.08392	0.453036	0.14272	0.143333	0.0328098	0.0336748	0.806371	0.812844	2.13322	1.02264	0	0	0	sp|P02666|CASB_BOVIN
RELEELN	1.03365	1.41694	0.724448	0.587779	0.973468	1.13793	0.197328	0.0485441	1.03076	1.62302	1.18087	1.00137	0.021226	0.595364	0.237611	sp|P02666|CASB_BOVIN
SKVLPVPQ	1.4988	1.57823	1.07685	1.38847	18.9192	20.5072	2.61231	2.82466	0.671516	0.8766	0.723007	0.981662	0	0.0257549	0	sp|P02666|CASB_BOVIN
GVSKVKEAM(Oxidation)APKHKEMPFPKYPVEPF	0.21144	0.0848918	0.301012	0.470493	0.0616598	0.000978149	0.0248553	0.028251	0.212074	0.818072	0.596121	0.93907	0	0	0	sp|P02666|CASB_BOVIN
SLSQSKVLPVPQKAVPYPQ	1.23229	1.18254	1.88509	1.69362	0.688757	0.68499	1.7116	0.894048	0.763412	0.399316	2.36256	0.930015	0.0150473	0.0145051	0	sp|P02666|CASB_BOVIN
LHLPLPL	4.59688	7.65302	5.72849	7.97846	0.585281	0.522292	0.0688228	0.0827014	0.59878	1.1306	0	0.894421	0	0	0.00724689	sp|P02666|CASB_BOVIN
GVSKVKEAMAPKHKEMPFPKYPVEPFTES	1.06304	0.2472	1.36813	2.41036	0.0570571	0.0358856	0.025089	0.0346023	0.990804	1.05678	3.08768	0.8441	0	0	0	sp|P02666|CASB_BOVIN
ESITRIN	0.388388	0.249067	0.0276703	0.0159151	0	0	0	0	0.483569	0	0.645092	0.835222	0	0.0187167	0	sp|P02666|CASB_BOVIN
DKIHPFAQT	0.556891	0.941391	0.958661	1.35955	0.747015	0.723101	0.211755	0.178181	0.819746	2.32421	1.30787	0.833694	0	0.0145698	0.0133912	sp|P02666|CASB_BOVIN
DVENLHLPLPLLQSWMHQPHQPLPPTVMFPPQ	0.202329	0.514678	0.477576	0.826531	0.0716664	0.0495065	0	0	0.63719	0.659078	1.74726	0.819412	0	0	0	sp|P02666|CASB_BOVIN
QSLTLTDVEN	0.781274	0.58694	0.53386	1.25611	0.00688196	0	0	0	0.601713	0.671577	2.85599	0.777631	0	0	0	sp|P02666|CASB_BOVIN
VM(Oxidation)FPPQSVL	2.57327	0.818352	1.44674	1.78057	1.29245	0.878499	0.0338519	0.0471394	0.731128	0.816741	0.965508	0.766016	0	0	0	sp|P02666|CASB_BOVIN
EM(Oxidation)PFPKYPVEPF	0.73592	0.922935	0.741223	0.448198	0.0446208	0.0405271	0.0358586	0.0431379	0.695253	0.887491	1.3931	0.739238	0	0	0	sp|P02666|CASB_BOVIN
GVSKVKEAMAPKHKEMPFPKYPVEPF	4.22561	1.76404	2.20578	3.5567	0.675081	0.314102	0.306814	0.27137	0.619911	3.10154	4.60162	0.717076	0	0	0	sp|P02666|CASB_BOVIN
SLTLTDVEN	0.521843	0.398562	0.831651	1.29264	0.827452	1.18684	0.0427251	0.0438268	0.598561	1.11595	2.37494	0.716068	0	0	0	sp|P02666|CASB_BOVIN
SQSKVLPVPQKAVPYPQ	0.236808	0.0778969	0.761566	0.304409	0.517713	0.490702	1.18727	1.41249	0.6735	0.672334	1.69512	0.70647	0	0.00348274	0	sp|P02666|CASB_BOVIN
VKEAMAPKHKEMPFPKYPVEPF	0.544663	1.15457	1.09593	0.911785	0.184927	0.135545	0.145036	0.11536	0.517358	0.933692	0.941886	0.681657	0	0.00559238	0.0106859	sp|P02666|CASB_BOVIN
MHQPHQPLPPTVMFPPQSVL	1.39996	1.14256	0.828338	1.23761	0.241591	0.0936009	0.165513	0.0610972	0.809698	0.765338	2.24873	0.675012	0	0	0	sp|P02666|CASB_BOVIN
GVSKVKEAMAPKHKEM(Oxidation)PFPKYPVEPF	0.0939131	0.273797	0.418041	0.528924	0.0318464	0.0416242	0.0359334	0.0218046	0.584751	0.631391	0	0.673399	0	0	0	sp|P02666|CASB_BOVIN
GVSKVKEAMAPKHKEMPFPKYPVEPFTESQ	0.309069	0.301835	0.348769	0.257454	1.61344	1.44888	0.182658	0.0951231	0.448857	0.556937	0.931171	0.662044	0	0	0	sp|P02666|CASB_BOVIN
LLYQEPVLGPVRGPFPIIV	1.0899	1.04643	1.783	3.30333	2.04419	2.28706	1.43407	3.4862	0.558862	0.468896	1.82912	0.657208	0.178973	1.05912	0.594341	sp|P02666|CASB_BOVIN
LVYPFPGPIPN	1.23222	1.97781	2.11772	3.8515	0.34488	0.443531	0.0569415	0.0839602	0	0.595346	1.51834	0.655445	0	0.0256218	0	sp|P02666|CASB_BOVIN
MAPKHKEMPFPKYPVEPFTE	0.64961	0.464687	0.961013	1.51097	0.303288	0.184203	0.145401	0.133193	0.485046	0.75352	0.836198	0.641952	0	0	0	sp|P02666|CASB_BOVIN
HKEMPFPKYPVEPFTESQ	0.731994	0.607329	0.892339	0.880562	4.58861	3.88708	0.388431	0.350203	0.680387	0.883583	1.75018	0.640076	0.0386415	0.0745964	0.0757745	sp|P02666|CASB_BOVIN
VMGVSKVKEAMAPKHKEMPFPKYPVEPF	1.20332	0.933113	0.987837	1.09574	0.780641	0.46525	0.0249214	0.032143	0.320208	0.468965	0.627604	0.637042	0	0	0	sp|P02666|CASB_BOVIN
VLPVPQKAVPYPQ	0	0	0.200582	0.224808	0.409387	0.652089	1.08049	1.06545	0.524139	0.956521	0.565834	0.633057	0.0131765	0.0393354	0.0197897	sp|P02666|CASB_BOVIN
ELQDKIHPFAQTQS	0.270353	0.185558	0.332291	0.179427	0	0	0.232854	0.0141598	0.6058	0.651058	1.48528	0.629748	0.00547417	0.04012	0.0700389	sp|P02666|CASB_BOVIN
SLPQNIPPLTQTPVVVPPFLQPEVM	0.577725	0.667043	0.682839	0.981339	0.123968	0.140181	0.130427	0.0485093	0.655138	0.873289	1.63265	0.628283	0	0	0	sp|P02666|CASB_BOVIN
SWMHQPHQPLPPTVMFPPQSVL	0.359863	0.451639	0.316764	0.514605	0.174758	0.261648	0.172802	0.196305	0.497113	0.640459	1.42635	0.620049	0	0.00685305	0	sp|P02666|CASB_BOVIN
MAPKHKEMPFPKYPVEPFTES	0.374323	0.559027	1.1749	1.49524	0.0804354	0.0484231	0.0334618	0.0241305	0.270023	0.523864	1.14986	0.618721	0	0	0	sp|P02666|CASB_BOVIN
MPFPKYPVEPF	0.893669	1.40886	4.6576	3.86517	0.604688	0.541822	0.211479	0.115182	0.495887	0.772537	0	0.614968	0.0229128	0	0.0160926	sp|P02666|CASB_BOVIN
SWMHQPHQPLPPTVMFPPQ	0.453224	0.681037	1.09958	3.30815	1.62813	0.662941	0.106207	0.061774	0.546287	0.738546	6.87463	0.576852	0	0	0	sp|P02666|CASB_BOVIN
NLHLPLPLLQSWMHQPHQPLPPTVMFPPQ	1.16892	1.32579	1.13845	0.905545	0.748278	0.645728	0.00774824	0.0207967	0.507759	0.650218	1.34558	0.574746	0	0	0	sp|P02666|CASB_BOVIN
HKEM(Oxidation)PFPKYPVEPF	0.527852	0.815971	1.16481	0.737067	0.0544274	0.0615912	0.100964	0.0908477	0.42473	0.448666	0.915658	0.555695	0.0154736	0.00589243	0.0026215	sp|P02666|CASB_BOVIN
MHQPHQPLPPTVM(Oxidation)FPPQ	0.0576185	0.231396	0.634509	0.142132	0.06781	0.0294978	0	0	0.164701	0.225099	0	0.543745	0	0	0	sp|P02666|CASB_BOVIN
KKIEKFQSE	0.0689237	0.034609	0.173251	0.00611288	0	0.0125193	0	0.00292602	0.097705	0.019037	0	0.541473	0	0	0	sp|P02666|CASB_BOVIN
KVKEAMAPKHKEMPFPKYPVEPF	1.61126	2.51317	0.979172	0.688316	0.108682	0.0575398	0.119156	0.0523955	0.317004	0.471564	0.70937	0.53538	0	0	0	sp|P02666|CASB_BOVIN
QSKVLPVPQKAVPYPQ	0.122417	0.186729	0.735939	0.386183	0	0	0.217779	0.490086	0.518788	0.493486	1.3509	0.535171	0	0	0	sp|P02666|CASB_BOVIN
QDKIHPFAQTQ	1.89179	2.25053	0.797599	0.762661	5.15378	6.85849	3.27285	3.37394	0.00690908	1.04748	0	0.534654	0.00392882	0	0	sp|P02666|CASB_BOVIN
SITRINKKIEK	0	0.0140851	1.1034	0.0308437	0	0	0	0.0050827	0.137076	0	0	0.528897	0	0	0	sp|P02666|CASB_BOVIN
TQTPVVVPPFLQPEVM	2.09351	6.00615	0.675116	3.4236	0.0946257	0.0901408	0.189593	0.295774	0.562239	0.609007	1.58802	0.516361	0	0	0	sp|P02666|CASB_BOVIN
SWMHQPHQPLPPTVM(Oxidation)FPPQ	0.141377	0.164646	0.456287	0.122243	0.0437741	0.128166	0	0.0831511	0.314873	0.780131	0	0.503313	0	0	0	sp|P02666|CASB_BOVIN
NVPGEIVE	1.57128	0.991416	0.733601	2.03916	0.338201	0.357824	0.133717	0.140154	0.400464	0.908161	0.891741	0.501744	0	0	0	sp|P02666|CASB_BOVIN
VMGVSKVKEA	1.12082	2.21651	0.988187	0	12.232	9.3798	0.137561	0	0.295016	0.0383953	0	0.497069	0.00409333	0	0.0083815	sp|P02666|CASB_BOVIN
SVLSLSQSKVLPVPQKAVPYPQ	0.0714169	0.0742602	0.341642	0.186009	0.175943	0.134023	0.32594	0.431274	0.419023	0.608789	0.774039	0.490967	0	0	0	sp|P02666|CASB_BOVIN
DVENLHLPLPLLQSWMHQPHQPLPPTVMFPPQSVL	0.175266	0.233112	0.398629	0.275163	0.0326026	0.023501	0.0196237	0.0132785	0.311958	0.756275	0.66742	0.467843	0	0	0	sp|P02666|CASB_BOVIN
DKIHPFAQ	0.441579	0.753986	0.250265	0.075315	0.22241	0.218798	0.107489	0.0604761	0.384502	0.217166	0	0.460438	0	0	0.00780794	sp|P02666|CASB_BOVIN
QSLTLTDVE	1.51094	1.1882	1.25886	1.07954	0	0	0	0	0.364713	0.565968	1.09537	0.457657	0	0	0	sp|P02666|CASB_BOVIN
RDMPIQ	0.388394	0.226391	0.295949	0.184184	0.772159	0.76241	0.157416	0.0171023	0.197256	0	0	0.44391	0	0	0	sp|P02666|CASB_BOVIN
KAVPYPQRDMPIQAF	0.718013	0.397777	1.60701	1.30129	8.86572	9.57599	2.3407	2.48551	0.351069	0.393873	0.630522	0.427486	0	0.0329688	0.00641805	sp|P02666|CASB_BOVIN
M(Oxidation)HQPHQPLPPTVMFPPQ	0.378167	0.33316	0.619509	0.442983	0.0866155	0.0652428	0	0	0.319335	0.480129	0.513256	0.420897	0	0	0	sp|P02666|CASB_BOVIN
HLPLPLLQSW	0.787304	0.561015	0.700883	0.564738	0.827659	1.03809	0.102391	0.124193	0.499312	0.369623	0.621225	0.42074	0	0	0	sp|P02666|CASB_BOVIN
QEPVLGPVRGPFPII	0.512492	0.499909	0.0713224	0.176809	0.0147308	0	0.13297	0.214551	0.381468	0.429951	0.934971	0.403803	0.0124124	0.0103618	0.0174362	sp|P02666|CASB_BOVIN
TRINKKIE	0.528374	0.584598	1.0734	0.033481	0.101658	0.0901182	0.22102	0.00887959	0.190486	0	0	0.394298	0	0	0	sp|P02666|CASB_BOVIN
QDKIHPF	2.22544	0.161983	0.432012	0.399389	1.5292	1.43643	3.87067	1.02906	0.605315	0.250159	0	0.381771	0	0	0	sp|P02666|CASB_BOVIN
DELQDKIHPF	1.2175	1.17959	6.79865	5.01141	0.980314	0.865477	0.464176	0.428258	1.42766	1.60571	1.89418	0.379448	0.00924685	0.00452722	0.0150151	sp|P02666|CASB_BOVIN
LHLPLPLLQSWMHQPHQPLPPT	0.488889	0.493917	0.7509	0.837971	0.11613	0.116488	0.0287787	0.0290186	0.28782	0.295021	0	0.374847	0	0	0	sp|P02666|CASB_BOVIN
SKVKEAMAPKHK	0.019178	0.0136888	0.603023	0.0117407	0.0470641	0.0373965	0.0508618	0.00338729	0.348022	0.0063863	0	0.371932	0	0	0.00228112	sp|P02666|CASB_BOVIN
QDKIHPFAQTQS	0.244504	0.198931	0.232696	0.195312	0.0457502	0.0762274	0.19814	0.136752	0.199399	0.916405	0.672472	0.360892	0	0	0	sp|P02666|CASB_BOVIN
LHLPLPLLQSWMHQPHQPLPPTVMFPPQSVL	0.140343	0	0.0809768	0.0347625	0.0678333	0.0453367	0.0171827	0.0165687	0.325608	0.35186	0.928753	0.358766	0	0	0	sp|P02666|CASB_BOVIN
LHLPLPLLQS	0.582135	0.649109	0.573772	1.12415	0.0984842	0.0921619	0.0126143	0.0223169	0.272599	0.421297	0	0.352253	0	0	0.0308959	sp|P02666|CASB_BOVIN
SLPQNIPPLTQTPVVVPPFLQPEVMGVS	0.124774	0.102987	0	0.0578726	0.0480327	0.0411044	0.186026	0.107638	0.318324	0.291809	0.862231	0.351248	0	0.00428131	0	sp|P02666|CASB_BOVIN
EMPFPKYPVEP	0.156761	0.208227	2.11315	3.13027	0.263036	0.293856	0	0	0.467096	0.674584	0	0.349584	0.0069164	0	0.0431848	sp|P02666|CASB_BOVIN
FPPQSVL	4.36036	3.00526	3.18451	2.38739	2.85493	2.99507	1.50461	1.60732	0.122082	0.431733	0	0.348205	0	0	0	sp|P02666|CASB_BOVIN
EPVLGPVRGPFPIIV	0.331703	0.745723	0.807342	1.60066	0.0960791	0.12559	0.101785	0.179737	0.231471	0.389594	0	0.344731	0.720707	0	0.225837	sp|P02666|CASB_BOVIN
LQDKIHPF	0.212703	0.17644	1.94162	0.336278	0.0288977	0.301042	0.0633367	0.522895	0.34549	0.236486	0	0.342852	0.00739433	0	0	sp|P02666|CASB_BOVIN
MHQPHQPLPPTVMFPPQSVLSL	0.12104	0.105862	0.172349	0.334716	0.436426	0.291457	0.0395561	0.0483324	0.394884	0.333493	0	0.328074	0	0	0	sp|P02666|CASB_BOVIN
TESQSLTLT	0.810855	0	0	0.555429	0.495173	0.132098	0	0	0.382607	0.257889	1.10901	0.32623	0	0	0	sp|P02666|CASB_BOVIN
AMAPKHKEMPFPKYPVEPF	1.56553	1.46021	1.2798	1.48481	0.132606	0.128696	0.121148	0.0758929	0.218619	0.207056	0	0.325969	0	0	0	sp|P02666|CASB_BOVIN
DKIHPFAQTQSLVYPFPGPIPN	0.0717958	0.143033	0.301602	0.348815	0	0.007432	0	0.00839017	0.121281	0.16431	0.833871	0.32324	0	0	0	sp|P02666|CASB_BOVIN
MAPKHKEMPFPK	0.109343	0.179816	0.32322	0.255804	0.293943	0.178383	1.66621	0.106628	0.120114	0.0361036	0	0.31277	0	0	0.00823262	sp|P02666|CASB_BOVIN
DMPIQAFLLY	0.192998	0.198109	0.632388	0.331591	0.0315863	0.0268643	0.232136	0.104434	0.295638	0.249033	0	0.301339	0	0	0	sp|P02666|CASB_BOVIN
LQSWMHQPHQPLPPTVMFPPQ	0.586776	0.479672	0.602253	0.814344	1.28947	1.22191	0.0370373	0.0160899	0.276664	0.376668	1.00302	0.30026	0	0	0.00183615	sp|P02666|CASB_BOVIN
VIESPPEIN	29.3651	11.5912	15.3893	12.3472	1.82017	2.29974	4.95079	4.05102	14.5696	18.1455	23.6069	14.7688	0.00835841	0.00347343	0	sp|P02668|CASK_BOVIN
SRYPSYGLN	21.2353	18.775	16.9249	12.454	4.39952	5.06092	8.97347	6.84007	10.4486	15.7622	15.4894	11.8531	0.00488365	0.0323524	0	sp|P02668|CASK_BOVIN
YAKPAAVRSPA	5.28391	9.33701	15.5831	12.3449	0.036895	0.0597641	1.8726	0.194812	5.15624	1.22716	14.2644	10.7812	0	0.00706977	0.00178894	sp|P02668|CASK_BOVIN
KYIPIQYVL	20.616	11.1898	5.12243	1.97632	23.0522	23.9889	15.2219	13.5965	8.52418	10.6602	15.3239	10.0826	0	0	0	sp|P02668|CASK_BOVIN
KIAKYIPIQYVL	12.1119	0.975113	15.4563	9.66338	0.493395	0.53934	0.268763	0.190609	8.11371	6.47278	24.0092	9.51135	0	0	0	sp|P02668|CASK_BOVIN
ARHPHPHLSFM	9.82456	0.423109	9.13964	3.92245	10.6749	9.94858	7.85574	5.17768	4.56476	5.9622	16.6157	8.69295	0.00616669	0.0166234	0.0102114	sp|P02668|CASK_BOVIN
KIAKYIPI	19.8298	17.4859	8.12128	8.15077	0.675935	0.260073	0.733808	0.94874	5.14206	8.04935	5.843	7.64621	0.00783826	0	0	sp|P02668|CASK_BOVIN
QKPVALINN	10.7152	7.95801	5.75361	4.20833	4.0228	4.02648	2.72291	2.46447	9.44142	6.23653	8.90237	6.2652	0	0	0	sp|P02668|CASK_BOVIN
QQKPVALINN	3.27664	4.45821	3.55721	3.01286	2.56187	2.60995	1.33659	1.22887	4.19798	6.34526	9.23062	6.19614	0	0	0	sp|P02668|CASK_BOVIN
AVRSPAQIL	17.8468	21.0778	8.80393	6.42139	24.1702	23.7923	31.9863	6.93698	3.95656	3.65957	3.54694	4.59023	0.0227722	0.10678	0	sp|P02668|CASK_BOVIN
KIAKYIPIQYVLS	1.97825	0.935521	1.7548	1.21336	0.0158826	0.0150541	0.241264	0.271937	3.22934	4.64377	6.21563	4.54838	0	0	0	sp|P02668|CASK_BOVIN
QFLPYPYYAKPA	14.3199	12.3512	4.80531	9.72025	4.38872	8.89934	4.67204	6.32763	3.45535	5.40551	6.05446	4.35754	0.00428059	0.00821291	0	sp|P02668|CASK_BOVIN
AVRSPAQILQ	4.34015	5.95311	4.82035	5.82775	13.5309	17.4774	13.1995	11.1285	2.87279	3.55482	6.58653	3.43475	0.00858093	0.022032	0.00446849	sp|P02668|CASK_BOVIN
SRYPSYGLNYY	4.5708	2.99309	0.750534	0.714873	2.05317	2.8518	0.490315	0.583653	2.19364	2.46256	3.60044	3.23848	0	0	0	sp|P02668|CASK_BOVIN
KDERFFSD	3.49737	3.45326	0.672631	0.852602	0.297347	0.253619	0.137076	0.103425	2.8505	2.48858	3.78475	3.0325	0	0	0	sp|P02668|CASK_BOVIN
YYQQKPVALINN	5.52393	2.52653	1.8758	1.24594	0.402974	1.73543	0.784342	0.749	1.49785	2.35007	6.61051	2.82079	0	0.00775021	0	sp|P02668|CASK_BOVIN
YAKPAAVRSPAQILQWQVL	0.753671	1.16243	1.6781	2.17852	0.0254483	0	0.0803684	0.0622626	3.8527	5.53163	8.51	2.34043	0	0	0	sp|P02668|CASK_BOVIN
VLSRYPSYGLN	0.638167	1.40141	2.0666	1.71396	0.69897	0.725813	0.174183	0.196792	0.0761776	2.79432	4.60063	2.30446	0.00239588	0.00294566	0	sp|P02668|CASK_BOVIN
VLSRYPSYGL	0.600028	0.578858	0.786254	0.661806	0.0711698	0.0259209	0.139847	0.115896	0.644658	2.20225	2.10225	2.22224	0	0	0	sp|P02668|CASK_BOVIN
AVRSPAQILQW	1.45509	1.50348	2.82137	2.91504	1.0918	1.00231	1.53913	1.07985	1.4773	2.15263	2.86555	2.07317	0	0.00631277	0	sp|P02668|CASK_BOVIN
M(Oxidation)AIPPKKNQDKTEIPTIN	0.0813932	0.0825464	0.112929	0.12197	0.0557942	0.0519556	0	0	1.02554	3.10036	5.03017	2.02676	0	0	0	sp|P02668|CASK_BOVIN
SRYPSYGL	1.47837	1.48436	0.987151	0.88806	0.491735	0.479675	6.78585	5.76398	1.31772	1.67929	1.38799	1.92397	0	0	0	sp|P02668|CASK_BOVIN
QQKPVALINNQFLPYPY	0	0	2.98915	6.42021	0	0	0	0.425136	0.570142	2.08661	6.77494	1.73953	0	0	0	sp|P02668|CASK_BOVIN
ARHPHPHLSFMAIPPKKNQDKTEIPTIN	0.31248	1.24902	1.00603	0.488792	1.01722	0.630966	0.0290244	0.0238875	0.961709	1.06374	0.958251	1.64606	0	0	0	sp|P02668|CASK_BOVIN
AVRSPAQILQWQVL	3.64951	4.80339	1.24499	1.77912	1.68208	1.91815	2.15939	1.96545	0.933049	1.13341	2.90876	1.27934	0	0.0761053	0	sp|P02668|CASK_BOVIN
QQKPVALIN	4.56659	5.40981	1.91829	1.61368	7.1131	9.19378	1.38533	1.12699	1.19754	1.2997	1.98058	1.24415	0	0	0	sp|P02668|CASK_BOVIN
YAKPAAVRSPAQILQWQVLSN	0.130972	0.129401	0.250072	0.318334	0	0	0.0955708	0.0746219	1.25713	1.35955	3.42389	1.22357	0	0	0	sp|P02668|CASK_BOVIN
VIESPPEINTV	1.21408	1.01238	0.389028	0.353498	0.052923	0.051502	0.212468	0.204033	0.879945	1.55315	1.60343	1.2115	0	0	0	sp|P02668|CASK_BOVIN
YYQQKPVALI	0.609978	0.599626	0.560041	0.292596	0.727334	0.679147	0	0.028004	0.854311	1.08853	1.32436	1.1554	0	0	0	sp|P02668|CASK_BOVIN
YAKPAAVRSPAQILQW	0.0959504	0.0668858	0.203818	0.266679	0	0	0	0	0.942214	1.57752	1.68692	1.12993	0	0	0	sp|P02668|CASK_BOVIN
RYPSYGLN	1.54129	1.66788	1.32168	1.10532	0.0985573	0.151875	0.794143	0.635148	1.16835	1.09403	1.84674	1.12922	0	0.0768143	0	sp|P02668|CASK_BOVIN
YAKPAAVRSPAQIL	0.846812	1.14897	0.756926	1.02247	0	0	0.0504403	0.0557157	1.11349	1.36082	1.76041	1.12901	0	0	0	sp|P02668|CASK_BOVIN
RYPSYGLNYY	0.770233	0.57898	0.110107	0.0862406	0.105888	0.13051	0.0941997	0.0983368	0.66542	0.643157	1.26784	1.04754	0	0	0	sp|P02668|CASK_BOVIN
FSDKIA	2.43358	2.67561	0	0	7.97928	5.93498	3.84664	0	0.634072	0	0	1.04311	0	0	0	sp|P02668|CASK_BOVIN
TVQVTSTAV	2.43977	4.22665	2.81994	2.28182	0.37762	0.274723	0.608053	0.807595	0.721849	2.58182	7.06492	1.03592	0.0390326	0.357883	0.161443	sp|P02668|CASK_BOVIN
VLSRYPSY	0.170398	0.151353	0.24065	0.153775	0	0	0.0142007	0.0211352	1.15429	1.10231	1.4392	0.971147	0.00752019	0.00308958	0	sp|P02668|CASK_BOVIN
YAKPAAV	0.269006	0.0434971	0.0405179	0	0.0553119	0.0341577	0.059057	0	0.490762	0.0235414	0	0.87358	0	0	0	sp|P02668|CASK_BOVIN
MAIPPKKNQDKTEIPTIN	1.30447	1.00971	0.503073	0.453867	0.613962	0.477234	0	0	0.758916	1.45643	3.10815	0.87268	0	0	0	sp|P02668|CASK_BOVIN
YYQQKPVALIN	10.3037	7.63938	3.00261	1.62814	8.02858	10.7855	0.683524	0.940876	0.725352	0.914826	1.23595	0.864014	0	0.0482768	0	sp|P02668|CASK_BOVIN
VIESPPEINTVQVT	0.532592	0.62566	0.768915	0.919588	0	0	0.0343921	0.0522778	0.537919	0.90201	1.30725	0.806665	0.00870443	0	0	sp|P02668|CASK_BOVIN
YAKPAAVRSPAQILQ	0.184394	0.0978666	0.417829	0.208174	0	0	0	0.0332942	0.55184	0.723251	1.79659	0.804375	0	0	0	sp|P02668|CASK_BOVIN
VLSRYPSYGLNYY	0.38197	0.18424	0.166009	0.0820737	0.0313631	0.0282881	0	0	0.440589	0.859411	1.27021	0.802266	0	0	0	sp|P02668|CASK_BOVIN
EKDERFF	0.249549	0.427281	0.495547	0.373267	0.0327385	0	0.0388591	0.0247319	0.517947	0.739207	1.14213	0.728763	0.00699375	0.0104702	0	sp|P02668|CASK_BOVIN
ARHPHPHLSF	1.1639	2.72919	1.16317	1.28351	3.12672	1.85046	1.61928	0.0804928	0.390196	0.162184	0.631631	0.72607	0.00961146	0.0366529	0.0351247	sp|P02668|CASK_BOVIN
KIAKYIPIQYVLSRYPSYGLN	0.253163	0.067822	0.593874	0.113225	0.0788419	0	0.0268048	0.0167075	0.299473	0.308931	1.17472	0.720767	0	0	0	sp|P02668|CASK_BOVIN
SRYPSYGLNYYQ	1.36903	1.14573	0.190602	0.140952	1.50564	2.39365	0.169506	0.150865	0.611075	0.534775	1.42651	0.706801	0	0	0	sp|P02668|CASK_BOVIN
NQFLPYPYYAKPA	3.56249	4.20293	1.75472	1.66442	12.9799	11.1123	2.8694	2.89495	0.601414	0.674079	0	0.616162	0.00930764	0	0	sp|P02668|CASK_BOVIN
ARHPHPHLSFM(Oxidation)	1.78501	3.60015	2.03694	0.795405	1.91961	0.883274	0.89324	0.159843	0.172062	0.572497	0.942216	0.606709	0.0202144	0.0024084	0.0711042	sp|P02668|CASK_BOVIN
TIASGEPTSTPTTE	1.74823	0.748462	1.89503	1.25289	0.293377	1.05574	0.0682358	0.026946	0.350477	1.01515	2.02734	0.606636	0	0.00162989	0.00714724	sp|P02668|CASK_BOVIN
AIPPKKNQDKTEIPT	1.26853	1.95146	1.36569	2.25525	1.33357	6.18489	0.316565	2.38668	0.072893	4.18119	5.00229	0.590609	0.0216358	0	0	sp|P02668|CASK_BOVIN
KIAKYIPIQY	3.3493	2.98379	4.02669	5.13728	0.0586895	0.0877939	0.0553965	0.124152	4.56984	0.512217	7.76792	0.540464	0.0134766	0	0	sp|P02668|CASK_BOVIN
RSPAQILQWQVL	0.412395	0.314048	0.334913	0.390937	0.0312428	0.0384173	0.038807	0.0378394	0.336334	0.331707	1.14473	0.494519	0	0.00485187	0	sp|P02668|CASK_BOVIN
YYQQKPVAL	5.22239	4.01599	3.12729	2.45795	1.31791	1.36162	3.25617	2.79206	0.512259	0.615137	1.21064	0.485766	0	0.0426647	0	sp|P02668|CASK_BOVIN
RYPSYGL	0.200662	0.272292	0.105574	0.103189	0	0	0.326933	0.244936	0.310644	0.385566	0	0.476594	0	0	0	sp|P02668|CASK_BOVIN
FLPYPYYAKPA	1.60007	1.49015	1.46115	1.43321	8.41388	8.08106	0.019688	1.06971	0.202578	0.476795	0	0.470904	0	0	0	sp|P02668|CASK_BOVIN
QQKPVAL	0.188533	0	0.0333403	0	0.497451	0.332927	0.0780117	0	0.247826	0	0	0.460728	0	0	0	sp|P02668|CASK_BOVIN
AKPAAVRSPA	0.207309	0.526238	0.864471	0.684144	0.0123348	0.0206178	0.0690879	0.00669546	0.313567	0.0355424	0.623677	0.41887	0	0	0	sp|P02668|CASK_BOVIN
AVRSPAQILQWQ	0.49712	0.506973	1.18927	2.72127	0.978947	1.0391	0.300969	0.301231	0.416405	0.680221	0	0.405326	0	0	0	sp|P02668|CASK_BOVIN
FSDKIAK	0.077447	0	0.0164294	0	0	0	0.0276296	0	0.0896466	0	0	0.398939	0	0	0	sp|P02668|CASK_BOVIN
RYPSYGLNYYQ	0.609464	0.394794	0.049004	0.0323671	0.137995	0.173668	0.0391896	0.032994	0.356093	0.304078	0.78932	0.392583	0	0	0	sp|P02668|CASK_BOVIN
SRYPSY	0.527908	0.752358	0.0525797	0.0348447	0.194138	0.220155	0.178867	0.161924	0.265644	0.0313273	0.637803	0.390476	0	0	0	sp|P02668|CASK_BOVIN
AVESTVATLED	0.173311	0.11702	0	0.0336847	0	0	0.0319908	0.0901424	0.491027	0	0	0.377895	0	0	0	sp|P02668|CASK_BOVIN
QKPVALI	0.0545852	0	0	0.251313	0.277419	0.261652	0	0	0.335046	0.397325	0	0.351782	0	0	0	sp|P02668|CASK_BOVIN
KIAKYIP	0.359412	0.448834	1.65977	1.82445	0.0332801	0.0175513	0	0.0282972	0.452354	0.550009	0	0.347171	0	0	0	sp|P02668|CASK_BOVIN
EKDERFFSD	0.836739	0.304282	0.40681	0.149795	0.00695847	0	0.042448	0.0238778	0.170992	0.255374	0.470997	0.336764	0	0	0	sp|P02668|CASK_BOVIN
AIPPKKNQDKTEIPTINTIAS	0.0363284	0.127468	0.248215	0.334701	0.503165	0.502063	0.642217	0.473415	0.119499	0.370932	0	0.334729	0	0	0	sp|P02668|CASK_BOVIN
QYVLSRYPSYGL	0.132377	0.20268	0.31572	0.267679	0	0.013643	0.106369	0.120157	0.182053	0.444817	0	0.327552	0	0	0	sp|P02668|CASK_BOVIN
FLPYPY	0.192564	0.224673	0.841022	0.591371	0.00972752	0.00703444	0	0	0.18178	0.288068	0	0.325911	0	0	0	sp|P02668|CASK_BOVIN
EKDERF	0.0310537	0.0853482	0.00732379	0.0070793	0.0311483	0.038791	0.0176662	0.00484928	0.125163	0.0158527	0	0.321507	0	0	0	sp|P02668|CASK_BOVIN
YAKPAAVR	0.104409	0.0485864	0.0326761	0	0.068234	0.118567	0.150156	0.0135112	0.0678873	0.00672592	0	0.312286	0	0	0	sp|P02668|CASK_BOVIN
QKPVALIN	0.881019	1.09411	0.407197	0.329771	6.89922	9.0226	0.105861	0.11618	0.32162	0.334593	0	0.308087	0	0	0	sp|P02668|CASK_BOVIN
KIAKYIPIQYV	0.145594	0.112536	0.131318	0.172151	0.0426836	0	0.0235688	0.0328932	0.252655	0.421463	0	0.305295	0	0	0	sp|P02668|CASK_BOVIN
QWRTHRGEEF	0	0	0	0	0	3.49053	0	0	1.38577	0.13678	0	0.305656	0	0	0	sp|P18892|BT1A1_BOVIN
EPELPLHTL	0	0	0	0	0	0	0	0	0	0	0	3.66548	0	0	0	sp|P22079|PERL_HUMAN
DLTSLSLEVG	0	0	0	0	0.517216	0	0	0	0	0	0	0.371615	0	0	0	sp|P22079|PERL_HUMAN
FMQWGQIVDHDLDFAPDTE	0.153539	0.036047	0.194784	0.0301067	0	0	0	0	0.333197	0.0128958	0	0.333175	0	0	0	sp|P22079|PERL_HUMAN
FHSLEDKL	0.57669	0.496002	0.498631	0.439942	0	0	0.0894359	0	0.763855	1.02102	1.03982	0.980115	0	0	0	sp|P31096|OSTP_BOVIN
AKDKNKHSNLIE	0.118633	0.0522293	0.204786	0.033711	0.0212204	0.00836929	0.0297201	0.0102816	0.329465	0.0203604	0	0.822045	0	0	0	sp|P31096|OSTP_BOVIN
AVATWLKPDPS	1.63212	1.74437	1.50114	1.46931	0	0	0.00887829	0.00766695	0.357416	0.509614	0	0.590945	0	0	0	sp|P31096|OSTP_BOVIN
DFTSHIE	0.0519082	0.0276814	0.118742	0.129657	0.292738	0.848875	0.065501	0	0.475183	0.565753	0.519848	0.445241	0	0	0	sp|P31096|OSTP_BOVIN
AVATWLKPDPSQKQTF	0.324497	0.245323	0.420188	0.456367	0	0	0	0	0.209767	0.376893	0	0.424593	0	0	0	sp|P31096|OSTP_BOVIN
EDKLDLD	0.135562	0.0731069	0.168789	0.0608731	0	0	0	0	0.531685	0	0	0.413321	0	0	0	sp|P31096|OSTP_BOVIN
LLNKPE	2.61012	0.970596	0.175329	0.212742	4.91024	1.76698	3.02956	0.137738	5.43426	0.362695	2.86187	10.1198	0.11037	0.0429568	0	sp|P80195|GLCM1_BOVIN
DETHLE	0.393696	0.275715	0	0.0272619	0.471178	0.330848	0.37316	0.0240402	0.867227	0.0669103	0.524331	3.41664	0	0	0	sp|P80195|GLCM1_BOVIN
ILNKPEDETH	9.50914	4.80391	1.22831	0.625785	0.0874557	0.0732183	0.103187	0	1.04349	0.111679	1.87605	1.82481	0.0029738	0.0603602	0.00641876	sp|P80195|GLCM1_BOVIN
ILNKPEDETHLE	0.892546	1.23882	6.24884	5.66159	0.128684	0.213641	1.90748	0.815014	3.35358	4.03154	6.61545	1.69223	0.107202	0.0646591	0.227854	sp|P80195|GLCM1_BOVIN
QFIRNL	0.628346	0.549706	0.354501	0.431225	0.351305	0.413417	0.656751	0.673554	1.28023	1.32935	1.24255	1.65844	0	0	0	sp|P80195|GLCM1_BOVIN
QIVIRSS	0.12098	0.0534883	0	0	0.799708	0.760493	0.325404	0.0705327	0.0254676	0	0	0.850194	0	0	0	sp|P80195|GLCM1_BOVIN
DASAQFIRN	1.03477	0.762544	0.454742	0.208699	0.0194089	0.0212767	0.0878344	0.0727403	0.382019	0.598218	0.590277	0.538765	0	0	0	sp|P80195|GLCM1_BOVIN
FIRNLQISN	1.48702	1.52948	0.426142	0.183309	0.22393	0.271374	0.597118	0.710475	0.411826	0.534824	0	0.510027	0	0	0	sp|P80195|GLCM1_BOVIN
IRNLQISN	0.284207	0.28744	0	0.270152	0	0.0210658	0.0454002	0.0366726	0.708968	0.664411	0	0.488387	0	0	0	sp|P80195|GLCM1_BOVIN
AQPTDASAQFIRN	1.16224	0.747719	0.374394	0.241484	0.0372002	0.0343119	0.269531	0.143516	0.359267	0.522922	0.822995	0.44802	0	0	0	sp|P80195|GLCM1_BOVIN
DASAQFIR	0.328306	0.137765	0.0933519	0.0733559	0.0622283	0.111941	0.361287	0.329118	0.369391	0.387646	0.496297	0.346131	0	0.00150142	0	sp|P80195|GLCM1_BOVIN
AFNLSELARKNVHNANQK	0	0	0	0.112616	0.0560901	0	0	0	0.688384	0	0	1.76583	0	0	0	sp|Q9TUM6|PLIN2_BOVIN
QVTESESAQAPGTTRR	0	0	0.136283	0	0	0	0	0	0	0	0	0.325788	0	0	0	sp|Q9TUM6|PLIN2_BOVIN
