## Supplementary material for "Peptidome and Metabolome profiling of the fermented milk products revealed accumulation of bioactive compounds during two weeks of cold storage": functional list of peptides

### Sheet: func_peptides_41
PeptideSequence	weight reduction	anti-inflammatory	opiods antagonist	immuno modulation	anti-thrombotic	anti-cancer	anti-oxidant	аnti-microbial	anti-hypertensive	Y_D7	Y_D14	FM_D7	FM_D14	K0.1_D7	K0.1_D14	K1.0_D7	K1.0_D14	KG1.0_D7	KG1.0_D14	KG2.5_D7	KG2.5_D14	M1.2	M2.5	M3.2	ProteinName	database	reference
APSFSDIPNPIGSENSE							1			0.314689	0.368381	2.40246	2.64186	0.999246	0.962231	0.234472	0.320382	0.191874	0.330029	1.14982	0.303711	0	0	0	sp|P02662|CASA1_BOVIN	MBPDB	Tonolo F, 2020
ARHPHPHLSF									1	3.12672	1.85046	1.61928	0.0804928	1.1639	2.72919	1.16317	1.28351	0.390196	0.162184	0.631631	0.72607	0.00961146	0.0366529	0.0351247	sp|P02668|CASK_BOVIN	BioPepD	Li Q, 2018
ARHPHPHLSFM							1			10.6749	9.94858	7.85574	5.17768	9.82456	0.423109	9.13964	3.92245	4.56476	5.9622	16.6157	8.69295	0.00616669	0.0166234	0.0102114	sp|P02668|CASK_BOVIN	MBPDB, BioPepDB	Anne Pihlanto, 2006
AVRSPAQILQWQ							1			0.978947	1.0391	0.300969	0.301231	0.49712	0.506973	1.18927	2.72127	0.416405	0.680221	0	0.405326	0	0	0	sp|P02668|CASK_BOVIN	MBPDB	Tonolo F, 2020
DIKQME									1	0.662836	0.461487	0.114922	0.0228683	0.30631	0.196765	0	0.0561313	0.701984	0.0725481	1.58726	1.32987	0	0	0	sp|P02662|CASA1_BOVIN	BioPepDB	Li Q, 2018
DKIHPF									1	17.9109	26.8452	5.16852	3.78441	14.3017	17.7196	9.79925	0.214678	15.1908	0.185919	52.0797	53.3258	0.0276916	0.0437544	0	sp|P02666|CASB_BOVIN	MBPDB, BioPepDB	Gobbetti M, 2000, Quirós A, 2005, Sagardia I, 2012
DVPSERYLG									1	0.0796608	0.0792539	0.144074	0.135665	0.423103	0.338533	0.442954	0.351136	0.283359	0.495756	0.535295	0.32474	0.0137099	0.0283549	0.0174972	sp|P02662|CASA1_BOVIN	BioPepDB	Li Q, 2018
EKDERF									1	0.0311483	0.038791	0.0176662	0.00484928	0.0310537	0.0853482	0.00732379	0.0070793	0.125163	0.0158527	0	0.321507	0	0	0	sp|P02668|CASK_BOVIN	BioPepDB	Gómez-Ruiz JA, 2007,
EMPFPKYPVEP									1	0.263036	0.293856	0	0	0.156761	0.208227	2.11315	3.13027	0.467096	0.674584	0	0.349584	0.0069164	0	0.0431848	sp|P02666|CASB_BOVIN	BioPepDB	Hayes M, 2007
ENLLRF									1	0.338566	0.45685	10.8663	9.96244	1.94319	1.98702	3.09884	3.29464	1.96847	3.72001	2.24856	2.95772	0	0.0261672	0	sp|P02662|CASA1_BOVIN	MBPDB, BioPepDB	Quirós A, 2005
FSDKIAK								1	1	0	0	0.0276296	0	0.077447	0	0.0164294	0	0.0896466	0	0	0.398939	0	0	0	sp|P02668|CASK_BOVIN	MBPDB	López-Expósito Iván, 2007, Thomä-Worringer et al., 2006, Nielsen, 2017
FVAPFPEVFGKE									1	0.161174	0.182838	1.8645	1.68962	3.32728	4.45069	2.75565	4.32787	0.725393	1.09686	1.46448	0.66624	0	0	0.0111243	sp|P02662|CASA1_BOVIN		Li et al. 2025
GPVRGPFPIIV									1	97.6593	92.6145	46.2923	36.2122	20.8644	44.2375	24.9326	26.3799	3.14833	6.62255	6.07642	4.03611	0.963117	0.435675	0.838075	sp|P02666|CASB_BOVIN	BioPepDB	Li Q, 2018
GVSKVKEAMAPKH								1		0.374717	0.229018	0.74981	0.0348303	1.6622	0.956318	2.468	0.187338	1.69874	0.0717586	1.38004	1.77575	0.00244684	0.0253591	0.00719707	sp|P02666|CASB_BOVIN	MBPDB	Nielsen, 2017
GVSKVKEAMAPKHKEMPFPKYPVEPFTESQ			1	1						1.61344	1.44888	0.182658	0.0951231	0.309069	0.301835	0.348769	0.257454	0.448857	0.556937	0.931171	0.662044	0	0	0	sp|P02666|CASB_BOVIN	MBPDB, BioPepDB	Plaisancié P, 2013, Silva S, 2018;
HKEMPFPKYPVEPF									1	1.01861	0.79104	1.0949	0.737688	6.28156	2.89747	13.2304	6.22455	1.78622	2.92658	10.5386	3.07702	0.0307788	0.116744	0.034444	sp|P02666|CASB_BOVIN	BioPepDB	Robert MC, 2004
HKEMPFPKYPVEPFTESQ							1			4.58861	3.88708	0.388431	0.350203	0.731994	0.607329	0.892339	0.880562	0.680387	0.883583	1.75018	0.640076	0.0386415	0.0745964	0.0757745	sp|P02666|CASB_BOVIN	MBPDB	Tonolo F, 2020
KAMKPWIQPKTKVIPYVRYL								1		0.0377738	0.0204888	0.0422173	0	0.0329819	0.0252562	0.213183	0.0686254	0.443574	0.594843	0.618572	0.724695	0.0242855	0.0889994	0.0695047	sp|P02663|CASA2_BOVIN	MBPDB	Alvarez-Ordóñez A, 2013
KAVPYPQ									1	11.7114	10.3257	6.84293	2.28404	45.1903	34.3449	17.1836	6.54471	9.13619	2.85523	75.7276	18.4408	0.0102708	0.0418427	0.00935421	sp|P02666|CASB_BOVIN	BioPepDB	Robert MC, 2004
KVLPVPQ									1	6.97793	7.42784	4.74847	4.44989	22.9583	40.5868	57.9363	26.6954	14.2347	27.7494	45.9248	19.3749	0.0129777	0.058761	0	sp|P02666|CASB_BOVIN	MBPDB, BioPepDB	Adams C, 2020
LHLPLPL									1	0.585281	0.522292	0.0688228	0.0827014	4.59688	7.65302	5.72849	7.97846	0.59878	1.1306	0	0.894421	0	0	0.00724689	sp|P02666|CASB_BOVIN	MBPDB, BioPepDB	Quirós A, 2005
LLYQEPVLGPVRGPFPIIV									1	2.04419	2.28706	1.43407	3.4862	1.0899	1.04643	1.783	3.30333	0.558862	0.468896	1.82912	0.657208	0.178973	1.05912	0.594341	sp|P02666|CASB_BOVIN	MBPDB, BioPepDB	Li Q, 2018, Yamamoto N, 1994
LNVPGEIVE									1	2.13869	2.68907	0.954139	1.15598	1.23041	1.49594	3.25617	3.14761	1.95746	3.64921	3.75222	2.93562	0	0	0	sp|P02666|CASB_BOVIN	MBPDB, BioPepDB	Gobbetti M, 2000
LRLKKYKVPQL								1		0.0383238	0.0195004	0.072832	0.0647471	0.0804215	0.106395	0.292455	0.141786	0.26287	0.341664	0	0.417454	0	0	0	sp|P02662|CASA1_BOVIN	MBPDB, BioPepDB	McCann KB, 2006; Wenting Tang, 2015; Hou J, 2018
LVYPFPGPIPN									1	0.34488	0.443531	0.0569415	0.0839602	1.23222	1.97781	2.11772	3.8515	0	0.595346	1.51834	0.655445	0	0.0256218	0	sp|P02666|CASB_BOVIN	BioPepDB	Hernández-Ledesma B, 2011, Li Q, 2018
NIPPLTQTPV									1	0.911615	0.710998	1.9923	1.60887	14.0394	12.3399	8.28996	9.08546	0.734795	1.19933	1.99077	1.09531	0	0	0	sp|P02666|CASB_BOVIN	MBPDB, BioPepDB	Gobbetti M, 2000
NVPGEIVE									1	0.338201	0.357824	0.133717	0.140154	1.57128	0.991416	0.733601	2.03916	0.400464	0.908161	0.891741	0.501744	0	0	0	sp|P02666|CASB_BOVIN	BioPepDB	Li Q, 2018
PFPEVFGKE							1			0.0479816	0.0450372	0.381739	0.326087	0.285306	0.315819	0.708545	0.748356	0.29042	0.488845	0	0.412316	0	0	0	sp|P02662|CASA1_BOVIN	MBPDB	Tonolo F, 2020
QEPVLGPVRGPFPIIV									1	1.46276	0.669019	3.36132	1.60479	9.13563	11.6388	16.5056	4.1215	8.57896	23.5445	16.0919	8.95195	0.548702	0.436388	0.02753	sp|P02666|CASB_BOVIN	MBPDB	Lu Y, 2016
RDMPIQAF									1	1.22037	1.4932	5.86668	6.28812	8.97965	13.684	18.1597	30.6664	6.91003	14.9753	12.7379	20.3601	0.00583577	0.0220149	0	sp|P02666|CASB_BOVIN	MBPDB, BioPepDB	Yamamoto N, 1994
RELEEL							1			1.35038	1.50335	4.20006	0.585051	37.3707	15.5719	9.90545	16.3457	6.37642	22.0941	30.5421	11.097	0.178471	0.230564	0	sp|P02666|CASB_BOVIN	MBPDB, BioPepDB	Liu Q et al., 2020
RPKHPIKHQGLPQ									1	15.1218	6.09359	8.5895	0.544924	7.07844	5.09362	9.40533	0.759147	5.47827	0.27791	1.82749	6.50904	0.0792281	1.60443	0.151509	sp|P02662|CASA1_BOVIN	BioPepDB	Kumar R, 2015, Saito et al., 2000
RPKHPIKHQGLPQEVLNEN									1	0.0572239	0.0132934	0.24668	0.188566	0.495169	1.2103	1.91137	2.75357	2.72983	5.14623	7.34169	2.48867	0.893923	1.51057	1.72718	sp|P02662|CASA1_BOVIN	BioPepDB	Li Q, 2018
RYLGYLE						1	1			0.0198539	0.0125752	0.0916469	0.0768721	2.0102	1.71516	1.38657	0.653275	2.44077	1.10385	2.52754	2.60187	0	0	0	sp|P02662|CASA1_BOVIN	MBPDB, BioPepDB	Hatzoglou A, 1996, Amigo L, 2020
SKVLPVPQ		1							1	18.9192	20.5072	2.61231	2.82466	1.4988	1.57823	1.07685	1.38847	0.671516	0.8766	0.723007	0.981662	0	0.0257549	0	sp|P02666|CASB_BOVIN	MBPDB, BioPepDB	Yamamoto N, 1994
SLPQNIPPL	1									0.52914	0.539464	0.0650972	0	14.1384	12.484	14.5303	9.75373	2.24457	2.61006	4.71086	2.17185	0	0	0	sp|P02666|CASB_BOVIN	MBPDB	Rendón-Rosales et al. 2022
SQSKVLPVPQ									1	11.7992	23.2023	10.8387	10.5334	14.1968	14.034	20.9305	23.4438	10.9743	16.4844	20.6417	15.78	0.042243	0.0729262	0.0212325	sp|P02666|CASB_BOVIN	MBPDB, BioPepDB	Hayes M, 2007
SQSKVLPVPQKAVPYPQ							1			0.517713	0.490702	1.18727	1.41249	0.236808	0.0778969	0.761566	0.304409	0.6735	0.672334	1.69512	0.70647	0	0.00348274	0	sp|P02666|CASB_BOVIN	MBPDB	Tonolo F, 2020
SRYPSY			1							0.194138	0.220155	0.178867	0.161924	0.527908	0.752358	0.0525797	0.0348447	0.265644	0.0313273	0.637803	0.390476	0	0	0	sp|P02668|CASK_BOVIN	MBPDB	Yoshikawa M et al., 1994, Sienkiewicz-Szłapka E, 2009
TKVIPYVRYL								1		0.731993	0.581898	2.12839	1.3575	0.813265	0.960879	1.6371	1.71489	1.36562	2.10327	1.92563	1.94482	2.59845	1.62447	3.42052	sp|P02663|CASA2_BOVIN	MBPDB	Alvarez-Ordóñez A, 2013
YQEPVLGPVRGPFPIIV				1	1			1	1	3.92912	3.52304	1.76746	2.92753	5.11093	6.81877	8.64827	3.72482	3.00433	3.80521	7.59297	3.10631	0.512296	0.791662	0.199011	sp|P02666|CASB_BOVIN	MBPDB, BioPepDB	Yamamoto N, 1994, Rojas-Ronquillo R. et al., 2012, Birkemo GA, 2008; Phelan M et al., 2009;
Columns are marked with number 1 or 0 meaning “presence”/”absence” respectively of a particular function described/not described for the peptide
Two bioactive peptide aggregator databases were used for peptide function analysis: BioPepDB (Li Q, 2018) and MBPDB (Nielsen, 2017, Nielsen et al., 2023)
