## Supplementary material for "Peptidome and Metabolome profiling of the fermented milk products revealed accumulation of bioactive compounds during two weeks of cold storage": amino acids and ornitine

### Sheet: free amino acids
Common name	K0.1_D7	K0.1_D14	K1.0_D7	K1.0_D14	Y_D7	Y_D14	KG1.0_D7	KG1.0_D14	KG2.5_D7	KG2.5_D14	FM_D7	FM_D14	M1.2	M2.5	M3.2
alanine						37.8856
threonine		320.373
phenylalanine		287.426			175.867	545.999		127.744		105.185		77.2171	16.3609	25.4975	37.2097
valine		136.779			58.873	156.237		84.5992				45.8785
tyrosine		118.935		72.191	48.5673	194.938		35.8699		42.6113
leucine		186.108		157.638	130.965	185.638		106.029		104.378		67.6065	25.6216	57.2331	68.7804
isoleucine		53.2545		28.8467	26.0766			28.1391		23.4091		46.2763	17.4759	28.2199	30.4697
proline		57.4168		3.31954	38.1834			71.4134		77.2251			32.0157	8.23567	18.7394
pyroglutamic acid		353.615			287.364	981.533		387.824		365.14		256.574	68.856	71.4309	182.954
aspartic acid		28.7705		24.6539	18.1952	42.1068		23.8456		24.139
glycine													8.63439	4.02478	18.2053
tryptophan													53.741	33.5553	35.8547
beta-alanine													48.8961	12.9243	88.6191
glutamic acid													120.479	109.277	147.057
serine													53.1161	7.06338	16.3361
orotic acid		189.38		349.857	262.334	8249.12		1181.2		1170.79		2432.1	154.059	219.912	312.916
beta-glutamic acid
beta-homoglutamic acid
acetyl-serine
acetyl-proline
Valine-Leucine
Phenylalanine-Leucine
Leucine-Asparagine
Leucine-Glutamine
Isoleucine-Isoleucine
Isoleucine-Thyrosine
N-formyl glycine
Alanine-Threonine
Alanine-Alanine
acetyl-alanine
cystine
methionine
arginine
histidine
lysine
cysteine
