## Supplementary material for "Peptidome and Metabolome profiling of the fermented milk products revealed accumulation of bioactive compounds during two weeks of cold storage": fatty acids

### Sheet: lipidome
Common name	Chemycal name	Type	Length	K0.1_D7	K0.1_D14	K1.0_D7	K1.0_D14	FM_D7	FM_D14	Y_D7	Y_D14	КG1.0_D7	КG1.0_D14	КG2.5_D7	КG2.5_D14	М1.2	М2.5	М3.2
L-Lactic acic	Lactic acic	SCFA	С3:0	576.637	564.255		178.37		42.4837	329.241	902.787		89.1851	692.557	1152.46
D-Phenyllactic acid	3-Phenyllactic acid	BCFA	С9	100.223	103.824	7.13106	168.944	9.71273	75.4265	92.1955	201.224	8.19208	88.5678	175.393	227.643
Hydroxyphenyllactic acid	4-hydroxyphenyllactic acid	BCFA	С9		10.0799	1.00115	7.02847
Malonic acid	Propanedioic acid	SCFA	C3
Succinic acid	Butantdioic acid	SCFA	С4:0		7.82438					9.30179	22.982			15.618	22.1787
2-Hydroxyisovaleric acid	2-hydroxy-3-methylbutiric acid	BCFA	С5		41.337		25.3826			16.7207				97.7743	152.287
Glutaric acid	Pentanedioic acid	MCFA	C5					1.5089
Caproic acid	1-Hexanoic acid	MCFA	C6:0					13.2029								106.366	16.4089	41.3802
Hydroxyisocaproic acid	2-hydroxyisocaproic acid	MCFA	C6
Caprylic acid	Octanoic acid	MCFA	C8:0	50.113	16.1039		24.9407	47.6078	9.76498	42.1883	71.4245		12.4703	93.0002	136.922	104.965	43.3778	122.76
Nonanoic acid	Nonanoic acid	MCFA	С9				15.8964
Nonalactone	6-butyloxan-2-one	Fatty alcohols and lactones	С9					4.2304
Caproleic acid	9-Decenoic acid	MCFA	C10:0	20.6194	15.3436		9.60016	15.5149	6.14782	22.0304	24.9596		4.80008	29.1459	37.2232	28.9455	12.728	39.024
Capric acid	Decanoic acid	MCFA	C10:0	60.5869	15.2847			122.909	26.5301	98.39	136.192			166.19	202.763	135.955	82.4847	245.226
Phenylacetylglycine	Phenaceturic acid	acyl amino acid	C10								4.08913			3.24955	4.25516
Decan-2-ol	2-decanol	Fatty alcohols and lactones	C10					1.56806
Undecanoic acid	Undecanoic acid	MCFA	C11							5.05922	9.44839			9.10305	10.7288	3.45665	3.74128	8.12333
5-phenylpentanoic acid	5-phenylvaleric acid	BCFA	С11	27.0082				3.24717		11.6813	19.1218			14.9578	35.1698	19.8564	3.23183	8.17917
Lauric acid	Dodecanoic acid	MCFA	C12:0	55.0299	7.6508	1.48505	51.8631	142.019	60.4349	116.342	160.258	1.81007	26.8366	158.665	189.923	138.961	88.6605	276.766
5Z-Dodecenoic acid	(E)-dodec-5-enoic acid	MCFA	C12
4-hydroxy-dodecansaeure or gamma-oxy-laurinsaeure	4-hydroxydecanoic acid	MCFA	C12					2.27441										3.50434
Dodecalacton	xi-Dihydro-5-octyl-2(3H)-furanone	Fatty alcohols and lactones	C12					3.15229	5.19169	6.1238	8.5802			5.15341	8.15923	7.86513	3.80776	9.41609
Tridecanoic acid	N-tridecanoate	LCFA	C13:0					5.247	4.9587	8.22003	14.0126			11.3675	10.1906	10.5613	4.00101	12.5689
Tetradecanoic acid	Myristic acid	LCFA	С14:0	23.1692	9.48439	6.06829	57.122	254.332	137.997		269.379	15.7822	36.4521	265.405	300.434	249.562	107.959	423.104
Myristoleic acid	(9Z)-tetradec-9-enoic acid	LCFA	C14:1	4.70018			12.9381	39.7404	18.3433	253.086	59.3358	2.20039	7.56926	46.1111	64.6778	12.8256	24.3123	91.945
Pentadecylic acid	Pentadecanoic acid	LCFA	C15:0	5.75098	4.44996	0.88826	7.09305	45.7028	36.9303	25.0585	31.6199	2.24957	4.67131	60.0385	62.6703	42.8622	6.56474	78.1507
Palmitic acid	Hexadecanoic acid	LCFA	C16:0	233.858	257.735	103.457	309.304	449.575	433.034	448.511	485.175	132.145	220.724	551.788	521.217	439.953	233.388	453.276
Palmitelaidic acid	Trans-palmitoleic acid	LCFA	C16:1	11.3636		1.67542	8.14306	69.5301	53.1183	67.6164	91.5613	7.19931	7.67118	86.2743	92.3531	45.9653	23.0981	118.89
Cetyl alcohol	1-Hexadecanol	Fatty alcohols and lactones	C16
Dodecyl butyrate	1-Dodecanol	Fatty alcohols and lactones	С16	2.86648
Margarinic acid	Heptadecanoic acid	LCFA	С17:0		2.04897		3.18118	14.761	19.3997	21.3948	14.9924	3.29677	3.23897	32.8534	20.3471	16.8564	8.10265	24.3194
Oleic acid	(9Z)-octadec-9-enoic acid	LCFA	С18	39.6558	17.8826	42.4062	120.831	514.106	412.597	350.783	401.422	91.204	106.017	375.995	324.246	389.965	213.336	507.332
Stearic acid	Octadecanoic acid	LCFA	C18:0	170.43	214.871	110.576	192.3	253.594	258.529	218.853	280.214	104.514	148.407	251.714	297.625	263.566	131.657	155.919
Linoelaidic acid	Lenoelaidic acid	LCFA	С18			1.78099								3.97679
Linoleic acid	9,12-Octadecadienoic acid	LCFA	C18:2			9.15611	27.6861	145.927	64.7775	62.268	80.904	30.6652	29.1757	114.068	98.15	65.4653	5.49767	186.931
Stearyl alcohol	1-Octadecanol	Fatty alcohols and lactones	С18	37.7913	47.06	6.74434	30.5272	15.1183	36.9848	35.4259	41.7339	5.22093	17.8741	36.4753	36.6189	44.9265	18.8881	14.2198
Oleamide	(9Z)-octadec-9-enamide	acyl amino acid	С18	20.1127	188.86	30.1648	142.795	169.436	150.91		103.749	123.817	133.306	42.3867	183.744		168.091	120.934
10Z-Nonadecenoic acid	(10Z)-nonadec-10-enoic acid	LCFA	C19:0				7.8048	2.16118				3.32121	5.56301	2.41133	2.31363
Arachidonic acid	(5Z,8Z,11Z,14Z)-icosa-5,8,11,14-tetraenoic acid	LCFA	C20:4					11.6616						7.40542	9.76992			13.2923
Eicosapentaenoic acid	(5Z,8Z,11Z,14Z,17Z)-icosa-5,8,11,14,17-pentaenoic acid	LCFA	С20															10.3177
Dihomo-gamma-linolenic acid	(8Z,11Z,14Z)-Icosa-8,11,14-trienoate	LCFA	C22:3
Docosatetraenoic acid	7,10,13,16-Docosatetraenoic acid	LCFA	C22:4
Docosapentaenoic acid	7,10,13,16,19-Docosapentaenoic acid	LCFA	C22:5					5.00881	3.99794
1-Monopalmitin	MG(16:0/0:0/0:0)	MG	MG(16:0/0:0/0:0)	3.78512	5.39814	153.82	7.39738	3.22058	5.49856	26.7346	6.23513	3.65811	5.52774	8.00168	4.48981	65.9563	33.5169
Glycerol monostearate	MG(18:0/0:0/0:0)	MG	MG(18:0/0:0/0:0)	1.57527	2.01913	97.8043	2.27464	3.38635	6.09473	7.8818	8.30961	2.55157	2.41311	11.0707	3.0679	11.0651	11.2183
Acetic acid	Acetic acid	SCFA	С2:0	1203.5	1187.38	1212.62	1357.5	240.5	228.375	441.938	253.75	687.875	604	292.5	251.25	363.125	629.25	236.5
Formic acid	Formic acid	SCFA	С1:0	20.85	23.8	12.75	19.125	28.8125	21.875	17.4438		20.775	10.25
