## Supplementary material for "Peptidome and Metabolome profiling of the fermented milk products revealed accumulation of bioactive compounds during two weeks of cold storage": sugars and myo-inositol

### Sheet: sugars
Chemycal compound	K0.1_D7	K0.1_D14	K1.0_D7	K1.0_D14	Y_D7	Y_D14	KG1.0_D7	KG1.0_D14	KG2.5_D7	KG2.5_D14	FM_D7	FM_D14	M1.2	M2.5	M3.2
Lactose	1139.43	996.7	2043.9	1359.88	1057.43	930.772	2303.98	2355.66	2532.05	1829.99	1034.53	837.224	1105.3	1185.27	1135.35
Galactose	53.3713	73.4219	20.8724	12.4236	209.367	252.759	2.49725	4.70228	1.01433	1.71092	116.522	86.7763	9.40161	5.84385	5.70474
Glucose	6.20163	7.34839		5.61679	49.2925	47.2147				3.63687		1.05419
Fructose	1.08531	0.969205			2.06261	1.72034	0.862538	1.3335	0.834733	0.855661	1.612
Ribose	2.05554	1.77397		1.22222	8.4241	6.31651
Myo-Inositol		0.917778	1.67211	1.14414	1.17211	0.729352	1.59692	1.77142	1.18705	1.56404	0.679321	0.805358
Erythrose
Deoxyglucose
Arabinopyranose
Allopyranose
D-Glucitol
N-acetyl-D-galactosamine
Tallopyranose
Fructopyranose
Fucopyranose
D-Xylopyranose Mannobiose
Xylopyranose
Maltose
Lactulose
N-acetyl-D-glucosamine
Sucrose
Ramnose
Glucuronic acid
