## Supplementary material for "Peptidome and Metabolome profiling of the fermented milk products revealed accumulation of bioactive compounds during two weeks of cold storage": total peptides number

### Sheet: total peptides
Product	number of peptides*
K0.1_D7	326
K0.1_D14	318
K1.0_D7	319
K1.0_D14	317
Y_D7	283
Y_D14	276
FM_D7	308
FM_D14	284
KG1.0_D7	338
KG1.0_D14	324
KG2.5_D7	250
KG2.5_D14	348
M2.5	122
M1.2	107
M3.2	89
*number based on the unique counts of peptides for each product, see TableS1
