## Supplementary material for "Peptidome and Metabolome profiling of the fermented milk products revealed accumulation of bioactive compounds during two weeks of cold storage": fat percentage

### Sheet: Fat
Product	Fat, %
K0.1_D7	0.17
K0.1_D14	0.1
K1.0_D7	1.23
K1.0_D14	0.98
FM_D7	2.15
FM_D14	1.89
Y_D7	2.43
Y_D14	2.18
KG1.0_D7	1.1
KG1.0_D14	1
KG2.5_D7	2.45
KG2.5_D14	2.37
M1.2	1.38
M2.5	2.39
M3.2	3.19
