## Supplementary material for "Peptidome and Metabolome profiling of the fermented milk products revealed accumulation of bioactive compounds during two weeks of cold storage": microbial compositio of KG

### Sheet: 16s_RNA
Bacteria
Species	KG_grains_%	KG_grains_SD	KG_%	KG_SD
Lactococcus lactis	81.69	1.86	85.71	3.61
Stenotrophomonas maltophilia	3.23	0.85	4.75	2.39
Leuconostoc mesenteroides	8.22	1.72	3.20	0.67
Bifidobacterium animalis	0.39	0.18	2.81	2.12
Lactobacillus acidophilus	0.03	0.02	1.97	3.41
Lactobacillus kefiranofaciens	4.00	1.25	0.14	0.11
Bifidobacterium longum	0.57	0.29	0.15	0.08
Delftia tsuruhatensis	0.02	0.00	0.05	0.03
Lactobacillus paracasei	0.38	0.63	0.04	0.04
Lactobacillus kefiri	0.55	0.08	0.03	0.01
Lactobacillus rhamnosus	0.02	0.03	0.03	0.05
Lactobacillus plantarum	0.02	0.00	0.02	0.02
Bifidobacterium breve	0.01	0.01	0.01	0.00
Staphylococcus petrasii	0.00	0.00	0.01	0.00
Staphylococcus epidermidis	0.03	0.03	0.01	0.02
Pelomonas aquatica	0.01	0.01	0.01	0.00
No Hit	0.02	0.01	0.01	0.01

### Sheet: 18s_RNA
Fungi
Species	KG_grains_%	KG_grains_SD	KG_%	KG_SD
Malassezia sp. M8	0.18	0.30	8.63	8.14
Kluyveromyces marxianus	47.48	3.07	7.06	6.05
Malassezia globosa	0.00	0.00	6.79	5.61
Kazachstania humatica	46.67	3.78	41.43	21.80
Saccharomyces cerevisiae	0.00	0.00	4.05	7.01
Candida santamariae	0.15	0.26	3.83	6.63
Athelia bombacina	0.00	0.00	3.53	6.10
Salvia reuteriana	0.69	0.45	2.88	2.54
Malassezia restricta	1.54	1.07	10.63	8.22
No Hit	0.12	0.05	1.63	2.71
Kazachstania unispora	0.31	0.13	1.19	2.07
Rhodotorula mucilaginosa	0.10	0.11	0.80	1.37
Cluster 55	0.00	0.00	0.52	0.90
Cladosporium halotolerans	0.00	0.00	0.50	0.87
Sarocladium strictum	0.00	0.00	0.48	0.82
Cluster 148	0.00	0.00	0.44	0.75
Penicillium griseofulvum	0.00	0.00	0.43	0.75
Cladosporium dominicanum	0.00	0.00	0.41	0.70
Cluster 68	0.00	0.00	0.38	0.67
Cluster 30	0.00	0.01	0.35	0.61
Cluster 0	0.00	0.00	0.18	0.25
Penicillium molle	0.00	0.00	0.17	0.30
Cluster 13	0.00	0.00	0.10	0.17
Cluster 7	0.04	0.05	0.04	0.25
Cluster 16	0.02	0.03	0.00	0.00
Cluster 52	0.00	0.01	0.00	0.00
Cluster 20	0.01	0.02	0.00	0.01
Cluster 8	0.01	0.01	0.00	0.00
Cluster 14	0.00	0.00	0.00	0.00
Schwanniomyces polymorphus	0.08	0.13	0.00	0.00
Cluster 84	0.00	0.00	0.00	0.00
Cluster 98	0.00	0.00	0.00	0.00
Funneliformis mosseae	0.00	0.00	0.00	0.00
Gloeophyllum abietinum	0.00	0.00	0.00	0.00
Cluster 86	0.00	0.00	0.00	0.00
Cluster 99	0.00	0.00	0.00	0.00
Saccharomyces bayanus	0.00	0.00	0.00	0.00
Cluster 22	0.00	0.00	0.00	0.00
Malassezia sp. LCP-2008a	0.00	0.00	0.00	0.00
Cluster 784	0.00	0.00	0.00	0.00
Cluster 69	0.00	0.00	0.00	0.00
Cluster 45	0.00	0.00	0.00	0.00
Cluster 41	0.10	0.17	0.00	0.00
